# The shape of fitness functions and the distribution of mutational effect sizes jointly limit adaptation by regulatory mutations

**DOI:** 10.1101/2025.09.09.675213

**Authors:** Simon Aubé, Alexandre K. Dubé, Christian R. Landry

## Abstract

Mutations in gene regulatory regions have been shown to play a role in rapid adaptation but the factors determining their contribution are largely unknown. Using the yeast metabolic enzyme cytosine deaminase, we examine if adaptation to 5-fluorocytosine (5-FC), which requires reduced cytosine deamination and can readily arise from amino acid substitutions, may be reached by single promoter mutations. We generated all single-nucleotide substitutions and indels in the *FCY1* promoter and assayed the resulting mutants in presence of 5-FC. This revealed that no promoter mutation is sufficient for adaptation to occur. We next investigated how this inaccessibility of adaptation arises by combining large-scale expression measurements with the experimental characterization of the corresponding expression-fitness function. These experiments showed that the shape of this function precludes single promoter mutations from being adaptive. Although 24% of mutations significantly affect expression, the fitness curve is flat around wild-type level. As such, adaptation can only emerge from a severe reduction of expression, which cannot occur from a single mutation in the promoter. Our results show that the contribution of regulatory mutations to rapid adaptation not only depends on the distribution of mutational effect sizes on expression level but also on the shape of the function linking fitness to expression levels.
