## Supplementary Table 1 for "The shape of fitness functions and the distribution of mutational effect sizes jointly limit adaptation by regulatory mutations"

### Sheet: Feuille 1
Strain	Background (name)	Description	Added genomic insert(s)	Protocol (see Methods)	Source	F_primer for homology	R_primer for homology	Primer pairs for validation	Primer pair to amplify for Sanger sequencing	Primers for Sanger sequencing	Selective media
AKD1123	BY4742	hoΔ::HPHMX	hphMX from pAG32	Yeast transformation	This study	O3-63	O3-64		None	None	YPD+HYG
SA0127	AKD1123	f1Δ::natNT2-FCY1	natNT2 from pFA6-natNT2	Yeast transformation	This study	CLOP296-A1	CLOP296-A2	(O1-37, CLOP296-G1), (CLOP278-A4, CLOP291-A3)	None	None	YPD+HYG+NAT
SA0128	AKD1123	f2Δ::natNT2-FCY1	natNT2 from pFA6-natNT2	Yeast transformation	This study	CLOP296-B1	CLOP296-B2	(O1-37, CLOP296-G1), (CLOP278-A4, CLOP291-A3)	None	None	YPD+HYG+NAT
SA0129	AKD1123	f3Δ::natNT2-FCY1	natNT2 from pFA6-natNT2	Yeast transformation	This study	CLOP296-C1	CLOP296-C2	(O1-37, CLOP296-G1), (CLOP278-A4, CLOP291-A3)	None	None	YPD+HYG+NAT
SA0130	AKD1123	f4Δ::natNT2-FCY1	natNT2 from pFA6-natNT2	Yeast transformation	This study	CLOP296-D1	CLOP296-D2	(O1-37, CLOP296-G1), (CLOP278-A4, CLOP291-A3)	None	None	YPD+HYG+NAT
SA0131	AKD1123	f1tof4Δ::natNT2-FCY1	natNT2 from pFA6-natNT2	Yeast transformation	This study	CLOP296-A1	CLOP296-D2	(O1-37, CLOP296-G1), (CLOP278-A4, CLOP291-A3)	None	None	YPD+HYG+NAT
SA0132	AKD1123	f1tof4-fcy1Δ::natNT2	natNT2 from pFA6-natNT2	Yeast transformation	This study	CLOP296-A1	CLOP296-H1	(O1-37, CLOP291-B3), (CLOP278-A4, CLOP291-A3)	None	None	YPD+HYG+NAT
SA0159	AKD1123	f3tof4Δ::natNT2-FCY1	natNT2 from pFA6-natNT2	Yeast transformation	This study	CLOP296-C1	CLOP296-D2	(O1-37, CLOP296-G1), (CLOP278-A4, CLOP291-A3)		None	YPD+HYG+NAT
SA0162	SA0128	F2(CRISPR reinsertion)-FCY1	F2 amplified from AKD1123	CRISPR-Cas9	This study	CLOP299-B3	CLOP299-B4	(CLOP291-A3, CLOP296-G1)	(CLOP291-A3, CLOP291-B3)	CLOP291-A3	YPD+HYG+G418
SA0166	SA0130	F4(CRISPR reinsertion)-FCY1	F4 amplified from AKD1123	CRISPR-Cas9	This study	CLOP299-D3	CLOP299-D4	(CLOP291-A3, CLOP296-G1)	(CLOP291-A3, CLOP291-B3)	CLOP296-G1	YPD+HYG+G418
SA0170	SA0131	F1toF4(CRISPR reinsertion)-FCY1	F1toF4 amplified from AKD1123	CRISPR-Cas9	This study	CLOP291-A3	CLOP291-B3	(CLOP291-A3, CLOP296-G1)	(CLOP291-A3, CLOP291-B3)	CLOP291-A3, CLOP296-G1	YPD+HYG+G418
SA0211	AKD1123	fcy1Δ::42bp-natNT2	natNT2 from pFA6-natNT2	Yeast transformation	This study	CLOP311-B7	CLOP311-G6	(CLOP291-A3, O1-37), (CLOP278-A4, CLOP291-B3)	None	None	YPD+HYG+NAT
SA0228	SA0221	fcy1Δ::42bp-mEGFP	mEGFP from F65V-34a-mEGFP	CRISPR-Cas9	This study	CLOP311-G7	CLOP311-D7	(CLOP291-A3, CLOP291-B3)	(CLOP291-A3, CLOP291-B3)	CLOP317-C8, CLOP291-A3, CLOP291-B3	YPD+HYG+G418
SA0246	SA0228	f4Δ::NATNT2-fcy1Δ::42bp-mEGFP	natNT2 from pFA6-natNT2	Yeast transformation	This study	CLOP296-D1	CLOP296-D2	(O1-37, CLOP317-C8), (CLOP278-A4, CLOP291-A3)	None	None	YPD+NAT+HYG
SA0247	SA0228	f3f4Δ::NATNT2-fcy1Δ::42bp-mEGFP	natNT2 from pFA6-natNT2	Yeast transformation	This study	CLOP296-C1	CLOP296-D2	(O1-37, CLOP317-C8), (CLOP278-A4, CLOP291-A3)	None	None	YPD+NAT+HYG
SA0254	SA0228	f3Δ::NATNT2-fcy1Δ::42bp-mEGFP	natNT2 from pFA6-natNT2	Yeast transformation	This study	CLOP296-C1	CLOP296-C2	(O1-37, CLOP317-C8), (CLOP278-A4, CLOP291-A3)	None	None	YPD+NAT+HYG
AKD1397	SA0159	NAT marker was replaced by D-215_1nt_Gto- at position 10 relative to FCY1 promoter	Fusion PCR amplicon with specified mutation	CRISPR-Cas9	This study	CLOP326-A11	CLOP326-E10	(CLOP326-A11, CLOP314-E8)	(CLOP326-A11, CLOP314-E8)	CLOP326-A11, CLOP314-E8	YPD+HYG+G418
AKD1398	SA0159	NAT marker was replaced by I-211_1nt_-toA at position 6 relative to FCY1 promoter	Fusion PCR amplicon with specified mutation	CRISPR-Cas9	This study	CLOP326-A11	CLOP326-E10	(CLOP326-A11, CLOP314-E8)	(CLOP326-A11, CLOP314-E8)	CLOP326-A11, CLOP314-E8	YPD+HYG+G418
AKD1399	SA0159	NAT marker was replaced by I-231_1nt_-toG at position 26 relative to FCY1 promoter	Fusion PCR amplicon with specified mutation	CRISPR-Cas9	This study	CLOP326-A11	CLOP326-E10	(CLOP326-A11, CLOP314-E8)	(CLOP326-A11, CLOP314-E8)	CLOP326-A11, CLOP314-E8	YPD+HYG+G418
AKD1400	SA0159	NAT marker was replaced by I-195_1nt_-toG at position -10 relative to FCY1 promoter	Fusion PCR amplicon with specified mutation	CRISPR-Cas9	This study	CLOP326-A11	CLOP326-E10	(CLOP326-A11, CLOP314-E8)	(CLOP326-A11, CLOP314-E8)	CLOP326-A11, CLOP314-E8	YPD+HYG+G418
AKD1401	SA0159	NAT marker was replaced by S-196_1nt_TtoG at position -9 relative to FCY1 promoter	Fusion PCR amplicon with specified mutation	CRISPR-Cas9	This study	CLOP326-A11	CLOP326-E10	(CLOP326-A11, CLOP314-E8)	(CLOP326-A11, CLOP314-E8)	CLOP326-A11, CLOP314-E8	YPD+HYG+G418
AKD1402	SA0159	NAT marker was replaced by I-200_1nt_-toG at position -5 relative to FCY1 promoter	Fusion PCR amplicon with specified mutation	CRISPR-Cas9	This study	CLOP326-A11	CLOP326-E10	(CLOP326-A11, CLOP314-E8)	(CLOP326-A11, CLOP314-E8)	CLOP326-A11, CLOP314-E8	YPD+HYG+G418
AKD1403	SA0159	NAT marker was replaced by S-78_1nt_GtoC at position -127 relative to FCY1 promoter	Fusion PCR amplicon with specified mutation	CRISPR-Cas9	This study	CLOP326-A11	CLOP326-E10	(CLOP326-A11, CLOP314-E8)	(CLOP326-A11, CLOP314-E8)	CLOP326-A11, CLOP314-E8	YPD+HYG+G418
AKD1404	SA0159	NAT marker was replaced by S-72_1nt_TtoC at position -133 relative to FCY1 promoter	Fusion PCR amplicon with specified mutation	CRISPR-Cas9	This study	CLOP326-A11	CLOP326-E10	(CLOP326-A11, CLOP314-E8)	(CLOP326-A11, CLOP314-E8)	CLOP326-A11, CLOP314-E8	YPD+HYG+G418
AKD1405	SA0159	NAT marker was replaced by S-73_1nt_AtoC at position -132 relative to FCY1 promoter	Fusion PCR amplicon with specified mutation	CRISPR-Cas9	This study	CLOP326-A11	CLOP326-E10	(CLOP326-A11, CLOP314-E8)	(CLOP326-A11, CLOP314-E8)	CLOP326-A11, CLOP314-E8	YPD+HYG+G418
AKD1406	SA0159	NAT marker was replaced by S-75_1nt_CtoT at position -130 relative to FCY1 promoter	Fusion PCR amplicon with specified mutation	CRISPR-Cas9	This study	CLOP326-A11	CLOP326-E10	(CLOP326-A11, CLOP314-E8)	(CLOP326-A11, CLOP314-E8)	CLOP326-A11, CLOP314-E8	YPD+HYG+G418
AKD1407	SA0159	NAT marker was replaced by S-74_1nt_CtoA at position -131 relative to FCY1 promoter	Fusion PCR amplicon with specified mutation	CRISPR-Cas9	This study	CLOP326-A11	CLOP326-E10	(CLOP326-A11, CLOP314-E8)	(CLOP326-A11, CLOP314-E8)	CLOP326-A11, CLOP314-E8	YPD+HYG+G418
AKD1408	SA0159	NAT marker was replaced by S-73_1nt_AtoG at position -132 relative to FCY1 promoter	Fusion PCR amplicon with specified mutation	CRISPR-Cas9	This study	CLOP326-A11	CLOP326-E10	(CLOP326-A11, CLOP314-E8)	(CLOP326-A11, CLOP314-E8)	CLOP326-A11, CLOP314-E8	YPD+HYG+G418
AKD1409	SA0159	NAT marker was replaced by S-171_1nt_AtoC at position -34 relative to FCY1 promoter	Fusion PCR amplicon with specified mutation	CRISPR-Cas9	This study	CLOP326-A11	CLOP326-E10	(CLOP326-A11, CLOP314-E8)	(CLOP326-A11, CLOP314-E8)	CLOP326-A11, CLOP314-E8	YPD+HYG+G418
AKD1410	SA0159	NAT marker was replaced by S-174_1nt_GtoT at position -31 relative to FCY1 promoter	Fusion PCR amplicon with specified mutation	CRISPR-Cas9	This study	CLOP326-A11	CLOP326-E10	(CLOP326-A11, CLOP314-E8)	(CLOP326-A11, CLOP314-E8)	CLOP326-A11, CLOP314-E8	YPD+HYG+G418
AKD1411	SA0159	NAT marker was replaced by S-135_1nt_AtoG at position -70 relative to FCY1 promoter	Fusion PCR amplicon with specified mutation	CRISPR-Cas9	This study	CLOP326-A11	CLOP326-E10	(CLOP326-A11, CLOP314-E8)	(CLOP326-A11, CLOP314-E8)	CLOP326-A11, CLOP314-E8	YPD+HYG+G418
AKD1412	SA0159	NAT marker was replaced by I-134_1nt_-toT at position -71 relative to FCY1 promoter	Fusion PCR amplicon with specified mutation	CRISPR-Cas9	This study	CLOP326-A11	CLOP326-E10	(CLOP326-A11, CLOP314-E8)	(CLOP326-A11, CLOP314-E8)	CLOP326-A11, CLOP314-E8	YPD+HYG+G418
AKD1413	SA0159	NAT marker was replaced by S-99_1nt_TtoG at position -106 relative to FCY1 promoter	Fusion PCR amplicon with specified mutation	CRISPR-Cas9	This study	CLOP326-A11	CLOP326-E10	(CLOP326-A11, CLOP314-E8)	(CLOP326-A11, CLOP314-E8)	CLOP326-A11, CLOP314-E8	YPD+HYG+G418
AKD1414	SA0159	NAT marker was replaced by S-116_1nt_AtoT at position -89 relative to FCY1 promoter	Fusion PCR amplicon with specified mutation	CRISPR-Cas9	This study	CLOP326-A11	CLOP326-E10	(CLOP326-A11, CLOP314-E8)	(CLOP326-A11, CLOP314-E8)	CLOP326-A11, CLOP314-E8	YPD+HYG+G418
AKD1415	SA0159	NAT marker was replaced by S-87_1nt_AtoT at position -118 relative to FCY1 promoter	Fusion PCR amplicon with specified mutation	CRISPR-Cas9	This study	CLOP326-A11	CLOP326-E10	(CLOP326-A11, CLOP314-E8)	(CLOP326-A11, CLOP314-E8)	CLOP326-A11, CLOP314-E8	YPD+HYG+G418
AKD1416	SA0159	NAT marker was replaced by S-85_1nt_TtoA at position -120 relative to FCY1 promoter	Fusion PCR amplicon with specified mutation	CRISPR-Cas9	This study	CLOP326-A11	CLOP326-E10	(CLOP326-A11, CLOP314-E8)	(CLOP326-A11, CLOP314-E8)	CLOP326-A11, CLOP314-E8	YPD+HYG+G418
AKD1417	SA0159	NAT marker was replaced by S-82_1nt_CtoG at position -123 relative to FCY1 promoter	Fusion PCR amplicon with specified mutation	CRISPR-Cas9	This study	CLOP326-A11	CLOP326-E10	(CLOP326-A11, CLOP314-E8)	(CLOP326-A11, CLOP314-E8)	CLOP326-A11, CLOP314-E8	YPD+HYG+G418
AKD1418	SA0159	NAT marker was replaced by S-80_1nt_GtoC at position -125 relative to FCY1 promoter	Fusion PCR amplicon with specified mutation	CRISPR-Cas9	This study	CLOP326-A11	CLOP326-E10	(CLOP326-A11, CLOP314-E8)	(CLOP326-A11, CLOP314-E8)	CLOP326-A11, CLOP314-E8	YPD+HYG+G418
AKD1419	SA0159	NAT marker was replaced by S-93_1nt_TtoG at position -112 relative to FCY1 promoter	Fusion PCR amplicon with specified mutation	CRISPR-Cas9	This study	CLOP326-A11	CLOP326-E10	(CLOP326-A11, CLOP314-E8)	(CLOP326-A11, CLOP314-E8)	CLOP326-A11, CLOP314-E8	YPD+HYG+G418
AKD1420	SA0159	NAT marker was replaced by S-95_1nt_TtoG at position -110 relative to FCY1 promoter	Fusion PCR amplicon with specified mutation	CRISPR-Cas9	This study	CLOP326-A11	CLOP326-E10	(CLOP326-A11, CLOP314-E8)	(CLOP326-A11, CLOP314-E8)	CLOP326-A11, CLOP314-E8	YPD+HYG+G418
AKD1421	SA0159	NAT marker was replaced by S-147_1nt_AtoT at position -58 relative to FCY1 promoter	Fusion PCR amplicon with specified mutation	CRISPR-Cas9	This study	CLOP326-A11	CLOP326-E10	(CLOP326-A11, CLOP314-E8)	(CLOP326-A11, CLOP314-E8)	CLOP326-A11, CLOP314-E8	YPD+HYG+G418
AKD1422	SA0159	NAT marker was replaced by S-144_1nt_TtoG at position -61 relative to FCY1 promoter	Fusion PCR amplicon with specified mutation	CRISPR-Cas9	This study	CLOP326-A11	CLOP326-E10	(CLOP326-A11, CLOP314-E8)	(CLOP326-A11, CLOP314-E8)	CLOP326-A11, CLOP314-E8	YPD+HYG+G418
AKD1423	SA0159	NAT marker was replaced by I-79_1nt_-toT at position -126 relative to FCY1 promoter	Fusion PCR amplicon with specified mutation	CRISPR-Cas9	This study	CLOP326-A11	CLOP326-E10	(CLOP326-A11, CLOP314-E8)	(CLOP326-A11, CLOP314-E8)	CLOP326-A11, CLOP314-E8	YPD+HYG+G418
AKD1424	SA0159	NAT marker was replaced by I-80_1nt_-toC at position -125 relative to FCY1 promoter	Fusion PCR amplicon with specified mutation	CRISPR-Cas9	This study	CLOP326-A11	CLOP326-E10	(CLOP326-A11, CLOP314-E8)	(CLOP326-A11, CLOP314-E8)	CLOP326-A11, CLOP314-E8	YPD+HYG+G418
AKD1425	SA0159	NAT marker was replaced by I-142_1nt_-toA at position -63 relative to FCY1 promoter	Fusion PCR amplicon with specified mutation	CRISPR-Cas9	This study	CLOP326-A11	CLOP326-E10	(CLOP326-A11, CLOP314-E8)	(CLOP326-A11, CLOP314-E8)	CLOP326-A11, CLOP314-E8	YPD+HYG+G418
AKD1426	SA0159	NAT marker was replaced by S-142_1nt_GtoA at position -63 relative to FCY1 promoter	Fusion PCR amplicon with specified mutation	CRISPR-Cas9	This study	CLOP326-A11	CLOP326-E10	(CLOP326-A11, CLOP314-E8)	(CLOP326-A11, CLOP314-E8)	CLOP326-A11, CLOP314-E8	YPD+HYG+G418
AKD1427	SA0159	NAT marker was replaced by promoter without positions -133 to -127 relative to FCY1 promoter	Fusion PCR amplicon with specified mutation	CRISPR-Cas9	This study	CLOP326-A11	CLOP326-E10	(CLOP326-A11, CLOP314-E8)	(CLOP326-A11, CLOP314-E8)	CLOP326-A11, CLOP314-E8	YPD+HYG+G418
AKD1428	SA0159	NAT marker was replaced by promoter without positions -125 to -118 relative to FCY1 promoter	Fusion PCR amplicon with specified mutation	CRISPR-Cas9	This study	CLOP326-A11	CLOP326-E10	(CLOP326-A11, CLOP314-E8)	(CLOP326-A11, CLOP314-E8)	CLOP326-A11, CLOP314-E8	YPD+HYG+G418
AKD1429	SA0159	NAT marker was replaced by WT promoter	WT promoter amplified from AKD1123 genomic DNA	CRISPR-Cas9	This study	CLOP326-A11	CLOP326-E10	(CLOP326-A11, CLOP314-E8)	(CLOP326-A11, CLOP314-E8)	CLOP326-A11, CLOP314-E8	YPD+HYG+G418
AKD1430	SA0247	NAT marker was replaced by D-215_1nt_Gto- at position 10 relative to FCY1 promoter (drives 42bpFCY1-GFP expression)	Fusion PCR amplicon with specified mutation	CRISPR-Cas9	This study	CLOP326-A11	CLOP326-G10	(CLOP326-A11, CLOP326-H10)	(CLOP326-A11, CLOP326-H10)	CLOP326-A11, CLOP326-H10	YPD+HYG+G418
AKD1431	SA0247	NAT marker was replaced by I-211_1nt_-toA at position 6 relative to FCY1 promoter (drives 42bpFCY1-GFP expression)	Fusion PCR amplicon with specified mutation	CRISPR-Cas9	This study	CLOP326-A11	CLOP326-G10	(CLOP326-A11, CLOP326-H10)	(CLOP326-A11, CLOP326-H10)	CLOP326-A11, CLOP326-H10	YPD+HYG+G418
AKD1432	SA0247	NAT marker was replaced by I-231_1nt_-toG at position 26 relative to FCY1 promoter (drives 42bpFCY1-GFP expression)	Fusion PCR amplicon with specified mutation	CRISPR-Cas9	This study	CLOP326-A11	CLOP326-G10	(CLOP326-A11, CLOP326-H10)	(CLOP326-A11, CLOP326-H10)	CLOP326-A11, CLOP326-H10	YPD+HYG+G418
AKD1433	SA0247	NAT marker was replaced by I-225_1nt_-toA at position 20 relative to FCY1 promoter (drives 42bpFCY1-GFP expression)	Fusion PCR amplicon with specified mutation	CRISPR-Cas9	This study	CLOP326-A11	CLOP326-G10	(CLOP326-A11, CLOP326-H10)	(CLOP326-A11, CLOP326-H10)	CLOP326-A11, CLOP326-H10	YPD+HYG+G418
AKD1434	SA0247	NAT marker was replaced by I-195_1nt_-toG at position -10 relative to FCY1 promoter (drives 42bpFCY1-GFP expression)	Fusion PCR amplicon with specified mutation	CRISPR-Cas9	This study	CLOP326-A11	CLOP326-G10	(CLOP326-A11, CLOP326-H10)	(CLOP326-A11, CLOP326-H10)	CLOP326-A11, CLOP326-H10	YPD+HYG+G418
AKD1435	SA0247	NAT marker was replaced by S-196_1nt_TtoG at position -9 relative to FCY1 promoter (drives 42bpFCY1-GFP expression)	Fusion PCR amplicon with specified mutation	CRISPR-Cas9	This study	CLOP326-A11	CLOP326-G10	(CLOP326-A11, CLOP326-H10)	(CLOP326-A11, CLOP326-H10)	CLOP326-A11, CLOP326-H10	YPD+HYG+G418
AKD1436	SA0247	NAT marker was replaced by I-200_1nt_-toG at position -5 relative to FCY1 promoter (drives 42bpFCY1-GFP expression)	Fusion PCR amplicon with specified mutation	CRISPR-Cas9	This study	CLOP326-A11	CLOP326-G10	(CLOP326-A11, CLOP326-H10)	(CLOP326-A11, CLOP326-H10)	CLOP326-A11, CLOP326-H10	YPD+HYG+G418
AKD1437	SA0247	NAT marker was replaced by S-78_1nt_GtoC at position -127 relative to FCY1 promoter (drives 42bpFCY1-GFP expression)	Fusion PCR amplicon with specified mutation	CRISPR-Cas9	This study	CLOP326-A11	CLOP326-G10	(CLOP326-A11, CLOP326-H10)	(CLOP326-A11, CLOP326-H10)	CLOP326-A11, CLOP326-H10	YPD+HYG+G418
AKD1438	SA0247	NAT marker was replaced by S-72_1nt_TtoC at position -133 relative to FCY1 promoter (drives 42bpFCY1-GFP expression)	Fusion PCR amplicon with specified mutation	CRISPR-Cas9	This study	CLOP326-A11	CLOP326-G10	(CLOP326-A11, CLOP326-H10)	(CLOP326-A11, CLOP326-H10)	CLOP326-A11, CLOP326-H10	YPD+HYG+G418
AKD1439	SA0247	NAT marker was replaced by S-73_1nt_AtoC at position -132 relative to FCY1 promoter (drives 42bpFCY1-GFP expression)	Fusion PCR amplicon with specified mutation	CRISPR-Cas9	This study	CLOP326-A11	CLOP326-G10	(CLOP326-A11, CLOP326-H10)	(CLOP326-A11, CLOP326-H10)	CLOP326-A11, CLOP326-H10	YPD+HYG+G418
AKD1440	SA0247	NAT marker was replaced by S-75_1nt_CtoT at position -130 relative to FCY1 promoter (drives 42bpFCY1-GFP expression)	Fusion PCR amplicon with specified mutation	CRISPR-Cas9	This study	CLOP326-A11	CLOP326-G10	(CLOP326-A11, CLOP326-H10)	(CLOP326-A11, CLOP326-H10)	CLOP326-A11, CLOP326-H10	YPD+HYG+G418
AKD1441	SA0247	NAT marker was replaced by S-74_1nt_CtoA at position -131 relative to FCY1 promoter (drives 42bpFCY1-GFP expression)	Fusion PCR amplicon with specified mutation	CRISPR-Cas9	This study	CLOP326-A11	CLOP326-G10	(CLOP326-A11, CLOP326-H10)	(CLOP326-A11, CLOP326-H10)	CLOP326-A11, CLOP326-H10	YPD+HYG+G418
AKD1442	SA0247	NAT marker was replaced by S-73_1nt_AtoG at position -132 relative to FCY1 promoter (drives 42bpFCY1-GFP expression)	Fusion PCR amplicon with specified mutation	CRISPR-Cas9	This study	CLOP326-A11	CLOP326-G10	(CLOP326-A11, CLOP326-H10)	(CLOP326-A11, CLOP326-H10)	CLOP326-A11, CLOP326-H10	YPD+HYG+G418
AKD1443	SA0247	NAT marker was replaced by S-171_1nt_AtoC at position -34 relative to FCY1 promoter (drives 42bpFCY1-GFP expression)	Fusion PCR amplicon with specified mutation	CRISPR-Cas9	This study	CLOP326-A11	CLOP326-G10	(CLOP326-A11, CLOP326-H10)	(CLOP326-A11, CLOP326-H10)	CLOP326-A11, CLOP326-H10	YPD+HYG+G418
AKD1444	SA0247	NAT marker was replaced by S-174_1nt_GtoT at position -31 relative to FCY1 promoter (drives 42bpFCY1-GFP expression)	Fusion PCR amplicon with specified mutation	CRISPR-Cas9	This study	CLOP326-A11	CLOP326-G10	(CLOP326-A11, CLOP326-H10)	(CLOP326-A11, CLOP326-H10)	CLOP326-A11, CLOP326-H10	YPD+HYG+G418
AKD1445	SA0247	NAT marker was replaced by I-134_1nt_-toT at position -71 relative to FCY1 promoter (drives 42bpFCY1-GFP expression)	Fusion PCR amplicon with specified mutation	CRISPR-Cas9	This study	CLOP326-A11	CLOP326-G10	(CLOP326-A11, CLOP326-H10)	(CLOP326-A11, CLOP326-H10)	CLOP326-A11, CLOP326-H10	YPD+HYG+G418
AKD1446	SA0247	NAT marker was replaced by S-99_1nt_TtoG at position -106 relative to FCY1 promoter (drives 42bpFCY1-GFP expression)	Fusion PCR amplicon with specified mutation	CRISPR-Cas9	This study	CLOP326-A11	CLOP326-G10	(CLOP326-A11, CLOP326-H10)	(CLOP326-A11, CLOP326-H10)	CLOP326-A11, CLOP326-H10	YPD+HYG+G418
AKD1447	SA0247	NAT marker was replaced by S-116_1nt_AtoT at position -89 relative to FCY1 promoter (drives 42bpFCY1-GFP expression)	Fusion PCR amplicon with specified mutation	CRISPR-Cas9	This study	CLOP326-A11	CLOP326-G10	(CLOP326-A11, CLOP326-H10)	(CLOP326-A11, CLOP326-H10)	CLOP326-A11, CLOP326-H10	YPD+HYG+G418
AKD1448	SA0247	NAT marker was replaced by S-87_1nt_AtoT at position -118 relative to FCY1 promoter (drives 42bpFCY1-GFP expression)	Fusion PCR amplicon with specified mutation	CRISPR-Cas9	This study	CLOP326-A11	CLOP326-G10	(CLOP326-A11, CLOP326-H10)	(CLOP326-A11, CLOP326-H10)	CLOP326-A11, CLOP326-H10	YPD+HYG+G418
AKD1449	SA0247	NAT marker was replaced by S-85_1nt_TtoA at position -120 relative to FCY1 promoter (drives 42bpFCY1-GFP expression)	Fusion PCR amplicon with specified mutation	CRISPR-Cas9	This study	CLOP326-A11	CLOP326-G10	(CLOP326-A11, CLOP326-H10)	(CLOP326-A11, CLOP326-H10)	CLOP326-A11, CLOP326-H10	YPD+HYG+G418
AKD1450	SA0247	NAT marker was replaced by S-82_1nt_CtoG at position -123 relative to FCY1 promoter (drives 42bpFCY1-GFP expression)	Fusion PCR amplicon with specified mutation	CRISPR-Cas9	This study	CLOP326-A11	CLOP326-G10	(CLOP326-A11, CLOP326-H10)	(CLOP326-A11, CLOP326-H10)	CLOP326-A11, CLOP326-H10	YPD+HYG+G418
AKD1451	SA0247	NAT marker was replaced by S-80_1nt_GtoC at position -125 relative to FCY1 promoter (drives 42bpFCY1-GFP expression)	Fusion PCR amplicon with specified mutation	CRISPR-Cas9	This study	CLOP326-A11	CLOP326-G10	(CLOP326-A11, CLOP326-H10)	(CLOP326-A11, CLOP326-H10)	CLOP326-A11, CLOP326-H10	YPD+HYG+G418
AKD1452	SA0247	NAT marker was replaced by S-93_1nt_TtoG at position -112 relative to FCY1 promoter (drives 42bpFCY1-GFP expression)	Fusion PCR amplicon with specified mutation	CRISPR-Cas9	This study	CLOP326-A11	CLOP326-G10	(CLOP326-A11, CLOP326-H10)	(CLOP326-A11, CLOP326-H10)	CLOP326-A11, CLOP326-H10	YPD+HYG+G418
AKD1453	SA0247	NAT marker was replaced by S-95_1nt_TtoG at position -110 relative to FCY1 promoter (drives 42bpFCY1-GFP expression)	Fusion PCR amplicon with specified mutation	CRISPR-Cas9	This study	CLOP326-A11	CLOP326-G10	(CLOP326-A11, CLOP326-H10)	(CLOP326-A11, CLOP326-H10)	CLOP326-A11, CLOP326-H10	YPD+HYG+G418
AKD1454	SA0247	NAT marker was replaced by S-147_1nt_AtoT at position -58 relative to FCY1 promoter (drives 42bpFCY1-GFP expression)	Fusion PCR amplicon with specified mutation	CRISPR-Cas9	This study	CLOP326-A11	CLOP326-G10	(CLOP326-A11, CLOP326-H10)	(CLOP326-A11, CLOP326-H10)	CLOP326-A11, CLOP326-H10	YPD+HYG+G418
AKD1455	SA0247	NAT marker was replaced by S-144_1nt_TtoG at position -61 relative to FCY1 promoter (drives 42bpFCY1-GFP expression)	Fusion PCR amplicon with specified mutation	CRISPR-Cas9	This study	CLOP326-A11	CLOP326-G10	(CLOP326-A11, CLOP326-H10)	(CLOP326-A11, CLOP326-H10)	CLOP326-A11, CLOP326-H10	YPD+HYG+G418
AKD1456	SA0247	NAT marker was replaced by I-79_1nt_-toT at position -126 relative to FCY1 promoter (drives 42bpFCY1-GFP expression)	Fusion PCR amplicon with specified mutation	CRISPR-Cas9	This study	CLOP326-A11	CLOP326-G10	(CLOP326-A11, CLOP326-H10)	(CLOP326-A11, CLOP326-H10)	CLOP326-A11, CLOP326-H10	YPD+HYG+G418
AKD1457	SA0247	NAT marker was replaced by I-80_1nt_-toC at position -125 relative to FCY1 promoter (drives 42bpFCY1-GFP expression)	Fusion PCR amplicon with specified mutation	CRISPR-Cas9	This study	CLOP326-A11	CLOP326-G10	(CLOP326-A11, CLOP326-H10)	(CLOP326-A11, CLOP326-H10)	CLOP326-A11, CLOP326-H10	YPD+HYG+G418
AKD1458	SA0247	NAT marker was replaced by I-142_1nt_-toA at position -63 relative to FCY1 promoter (drives 42bpFCY1-GFP expression)	Fusion PCR amplicon with specified mutation	CRISPR-Cas9	This study	CLOP326-A11	CLOP326-G10	(CLOP326-A11, CLOP326-H10)	(CLOP326-A11, CLOP326-H10)	CLOP326-A11, CLOP326-H10	YPD+HYG+G418
AKD1459	SA0247	NAT marker was replaced by S-142_1nt_GtoA at position -63 relative to FCY1 promoter (drives 42bpFCY1-GFP expression)	Fusion PCR amplicon with specified mutation	CRISPR-Cas9	This study	CLOP326-A11	CLOP326-G10	(CLOP326-A11, CLOP326-H10)	(CLOP326-A11, CLOP326-H10)	CLOP326-A11, CLOP326-H10	YPD+HYG+G418
AKD1460	SA0247	NAT marker was replaced by promoter without positions -133 to -127 relative to FCY1 promoter (drives 42bpFCY1-GFP expression)	Fusion PCR amplicon with specified mutation	CRISPR-Cas9	This study	CLOP326-A11	CLOP326-G10	(CLOP326-A11, CLOP326-H10)	(CLOP326-A11, CLOP326-H10)	CLOP326-A11, CLOP326-H10	YPD+HYG+G418
AKD1461	SA0247	NAT marker was replaced by promoter without positions -125 to -118 relative to FCY1 promoter (drives 42bpFCY1-GFP expression)	Fusion PCR amplicon with specified mutation	CRISPR-Cas9	This study	CLOP326-A11	CLOP326-G10	(CLOP326-A11, CLOP326-H10)	(CLOP326-A11, CLOP326-H10)	CLOP326-A11, CLOP326-H10	YPD+HYG+G418
AKD1462	SA0247	NAT marker was replaced by WT promoter (drives 42bpFCY1-GFP expression)	WT promoter amplified from SA0221 genomic DNA	CRISPR-Cas9	This study	CLOP326-A11	CLOP326-G10	(CLOP326-A11, CLOP326-H10)	(CLOP326-A11, CLOP326-H10)	CLOP326-A11, CLOP326-H10	YPD+HYG+G418
FCY1tool-A1	AKD1123	Clone 1 of pADH1-FCY1	ScADH1 promoter with kanMX cassette, from pYM-N6	Yeast transformation	This study	CLOP338-G6	CLOP338-H6	(CLOP310-D1, CLOP291-A3)	(CLOP352-F9, CLOP296-G1)	CLOP296-G1, CLOP352-F9	YPD+HYG+G418
FCY1tool-B1	AKD1123	Clone 2 of pADH1-FCY1	ScADH1 promoter with kanMX cassette, from pYM-N6	Yeast transformation	This study	CLOP338-G6	CLOP338-H6	(CLOP310-D1, CLOP291-A3)	(CLOP352-F9, CLOP296-G1)	CLOP296-G1, CLOP352-F9	YPD+HYG+G418
FCY1tool-C1	AKD1123	Clone 3 of pADH1-FCY1	ScADH1 promoter with kanMX cassette, from pYM-N6	Yeast transformation	This study	CLOP338-G6	CLOP338-H6	(CLOP310-D1, CLOP291-A3)	(CLOP352-F9, CLOP296-G1)	CLOP296-G1, CLOP352-F9	YPD+HYG+G418
FCY1tool-D1	AKD1123	Clone 2 of pTDH3-FCY1	ScTDH3 promoter with kanMX cassette, from pYM-N14	Yeast transformation	This study	CLOP338-G6	CLOP338-H6	(CLOP310-D1, CLOP291-A3)	(CLOP352-F9, CLOP296-G1)	CLOP296-G1, CLOP352-F9	YPD+HYG+G418
FCY1tool-E1	AKD1123	Clone 3 of pTDH3-FCY1	ScTDH3 promoter with kanMX cassette, from pYM-N14	Yeast transformation	This study	CLOP338-G6	CLOP338-H6	(CLOP310-D1, CLOP291-A3)	(CLOP352-F9, CLOP296-G1)	CLOP296-G1, CLOP352-F9	YPD+HYG+G418
FCY1tool-F1	AKD1123	Clone 1 of pGAL_L-FCY1	ScGAL-L promoter with kanMX cassette, from pYM-N26	Yeast transformation	This study	CLOP338-G6	CLOP338-H6	(CLOP310-D1, CLOP291-A3)	(CLOP352-F9, CLOP296-G1)	CLOP296-G1, CLOP352-F9	YPD+HYG+G418
FCY1tool-G1	AKD1123	Clone 2 of pGAL_L-FCY1	ScGAL-L promoter with kanMX cassette, from pYM-N26	Yeast transformation	This study	CLOP338-G6	CLOP338-H6	(CLOP310-D1, CLOP291-A3)	(CLOP352-F9, CLOP296-G1)	CLOP296-G1, CLOP352-F9	YPD+HYG+G418
FCY1tool-D2	AKD1123	Clone 1 of pTEF1-FCY1	ScTEF1 promoter with kanMX cassette, from pYM-N18	Yeast transformation	This study	CLOP338-G6	CLOP338-H6	(CLOP310-D1, CLOP291-A3)	(CLOP352-F9, CLOP296-G1)	CLOP296-G1, CLOP352-F9	YPD+HYG+G418
FCY1tool-E2	AKD1123	Clone 2 of pTEF1-FCY1	ScTEF1 promoter with kanMX cassette, from pYM-N18	Yeast transformation	This study	CLOP338-G6	CLOP338-H6	(CLOP310-D1, CLOP291-A3)	(CLOP352-F9, CLOP296-G1)	CLOP296-G1, CLOP352-F9	YPD+HYG+G418
FCY1tool-F2	AKD1123	Clone 3 of pTEF1-FCY1	ScTEF1 promoter with kanMX cassette, from pYM-N18	Yeast transformation	This study	CLOP338-G6	CLOP338-H6	(CLOP310-D1, CLOP291-A3)	(CLOP352-F9, CLOP296-G1)	CLOP296-G1, CLOP352-F9	YPD+HYG+G418
FCY1tool-G2	AKD1123	Clone 1 of pCUP1-FCY1	ScCUP1 promoter with kanMX cassette, from pYM-N1	Yeast transformation	This study	CLOP338-G6	CLOP338-H6	(CLOP310-D1, CLOP291-A3)	(CLOP352-F9, CLOP296-G1)	CLOP296-G1, CLOP352-F9	YPD+HYG+G418
SA0320	AKD1123	Clone 1 of pCYC1-FCY1	ScCYC1 promoter with kanMX cassette, from pYM-N10	Yeast transformation	This study	CLOP338-G6	CLOP338-H6	(CLOP310-D1, CLOP291-A3)	(CLOP352-F9, CLOP296-G1)	CLOP296-G1, CLOP352-F9	YPD+HYG+G418
FCY1tool-H2	SA0228	Clone 1 of pADH1-42bp-mEGFP	ScADH1 promoter with kanMX cassette, from pYM-N6	Yeast transformation	This study	CLOP338-G6	CLOP338-H6	(CLOP310-D1, CLOP291-A3)	(CLOP352-F9, CLOP326-G10)	CLOP326-G10, CLOP352-F9	YPD+HYG+G418
FCY1tool-A3	SA0228	Clone 2 of pADH1-42bp-mEGFP	ScADH1 promoter with kanMX cassette, from pYM-N6	Yeast transformation	This study	CLOP338-G6	CLOP338-H6	(CLOP310-D1, CLOP291-A3)	(CLOP352-F9, CLOP326-G10)	CLOP326-G10, CLOP352-F9	YPD+HYG+G418
FCY1tool-B3	SA0228	Clone 1 of pTDH3-42bp-mEGFP	ScTDH3 promoter with kanMX cassette, from pYM-N14	Yeast transformation	This study	CLOP338-G6	CLOP338-H6	(CLOP310-D1, CLOP291-A3)	(CLOP352-F9, CLOP326-G10)	CLOP326-G10, CLOP352-F9	YPD+HYG+G418
FCY1tool-C3	SA0228	Clone 2 of pTDH3-42bp-mEGFP	ScTDH3 promoter with kanMX cassette, from pYM-N14	Yeast transformation	This study	CLOP338-G6	CLOP338-H6	(CLOP310-D1, CLOP291-A3)	(CLOP352-F9, CLOP326-G10)	CLOP326-G10, CLOP352-F9	YPD+HYG+G418
FCY1tool-D3	SA0228	Clone 3 of pTDH3-42bp-mEGFP	ScTDH3 promoter with kanMX cassette, from pYM-N14	Yeast transformation	This study	CLOP338-G6	CLOP338-H6	(CLOP310-D1, CLOP291-A3)	(CLOP352-F9, CLOP326-G10)	CLOP326-G10, CLOP352-F9	YPD+HYG+G418
FCY1tool-E3	SA0228	Clone 1 of pGAL_L-42bp-mEGFP	ScGAL-L promoter with kanMX cassette, from pYM-N26	Yeast transformation	This study	CLOP338-G6	CLOP338-H6	(CLOP310-D1, CLOP291-A3)	(CLOP352-F9, CLOP326-G10)	CLOP326-G10, CLOP352-F9	YPD+HYG+G418
FCY1tool-F3	SA0228	Clone 3 of pGAL_L-42bp-mEGFP	ScGAL-L promoter with kanMX cassette, from pYM-N26	Yeast transformation	This study	CLOP338-G6	CLOP338-H6	(CLOP310-D1, CLOP291-A3)	(CLOP352-F9, CLOP326-G10)	CLOP326-G10, CLOP352-F9	YPD+HYG+G418
FCY1tool-G3	SA0228	Clone 1 of pCYC1-42bp-mEGFP	ScCYC1 promoter with kanMX cassette, from pYM-N10	Yeast transformation	This study	CLOP338-G6	CLOP338-H6	(CLOP310-D1, CLOP291-A3)	(CLOP352-F9, CLOP326-G10)	CLOP326-G10, CLOP352-F9	YPD+HYG+G418
FCY1tool-H3	SA0228	Clone 2 of pCYC1-42bp-mEGFP	ScCYC1 promoter with kanMX cassette, from pYM-N10	Yeast transformation	This study	CLOP338-G6	CLOP338-H6	(CLOP310-D1, CLOP291-A3)	(CLOP352-F9, CLOP326-G10)	CLOP326-G10, CLOP352-F9	YPD+HYG+G418
FCY1tool-F4	SA0228	Clone 1 of pTEF1-42bp-mEGFP	ScTEF1 promoter with kanMX cassette, from pYM-N18	Yeast transformation	This study	CLOP338-G6	CLOP338-H6	(CLOP310-D1, CLOP291-A3)	(CLOP352-F9, CLOP326-G10)	CLOP326-G10, CLOP352-F9	YPD+HYG+G418
FCY1tool-G4	SA0228	Clone 2 of pTEF1-42bp-mEGFP	ScTEF1 promoter with kanMX cassette, from pYM-N18	Yeast transformation	This study	CLOP338-G6	CLOP338-H6	(CLOP310-D1, CLOP291-A3)	(CLOP352-F9, CLOP326-G10)	CLOP326-G10, CLOP352-F9	YPD+HYG+G418
FCY1tool-H4	SA0228	Clone 3 of pTEF1-42bp-mEGFP	ScTEF1 promoter with kanMX cassette, from pYM-N18	Yeast transformation	This study	CLOP338-G6	CLOP338-H6	(CLOP310-D1, CLOP291-A3)	(CLOP352-F9, CLOP326-G10)	CLOP326-G10, CLOP352-F9	YPD+HYG+G418
SA0321	SA0228	Clone 1 of pCUP1-42bp-mEGFP	ScCUP1 promoter with kanMX cassette, from pYM-N1	Yeast transformation	This study	CLOP338-G6	CLOP338-H6	(CLOP310-D1, CLOP291-A3)	(CLOP352-F9, CLOP326-G10)	CLOP326-G10, CLOP352-F9	YPD+HYG+G418
