## Supplementary Table 2 for "The shape of fitness functions and the distribution of mutational effect sizes jointly limit adaptation by regulatory mutations"

### Sheet: Feuille 1
Name	Sequence	Description
CLO3-63	ACCGCTGGGCGTTATTAGGTGTGAAACCACGAAAAGTTCACcagctgaagcttcgtacgc	Oligo 5' to delete the HO (YDL227C) gene in S. cerevisiae -280n upstream, using the pUG plasmids from Hegemann 2002.
CLO3-64	AAATCAGTGCCGGTAACGCTTTTTGTATCTTGAGATGGCGgcataggccactagtggatc	Oligo 3' to delete the HO (YDL227C) gene in S. cerevisiae +100n downstream of the stop codon using the pUG plasmids from Hegemann 2002
CLOP296-A1	ACTTGAATAAAAATGGGTATACGAACTTATGGTGTAGCATatcgatgaattcgagctcg	Oligo F to amplify a natNT2 cassette for insertion (in reverse orientation) in place of fragment F1 of the YPR062W/FCY1 promoter
CLOP296-B1	ATATACGTACAGTTAGTTACGAGCCTAAAGACACAACGTGatcgatgaattcgagctcg	Oligo F to amplify a natNT2 cassette for insertion (in reverse orientation) in place of fragment F2 of the YPR062W/FCY1 promoter
CLOP296-C1	TACTGTCGCTGTAATATCTTCTCTTCCATTATCACCGGTCatcgatgaattcgagctcg	Oligo F to amplify a natNT2 cassette for insertion (in reverse orientation) in place of fragment F3 of the YPR062W/FCY1 promoter
CLOP296-D1	CTTTTCTTTTTTTTTTTGCGAAATTAAAAAGTTCATTTTCatcgatgaattcgagctcg	Oligo F to amplify a natNT2 cassette for insertion (in reverse orientation) in place of fragment F4 of the YPR062W/FCY1 promoter
CLOP296-A2	ATGGAAGAGAAGATATTACAGCGACAGTATAATTAACAAAcgtacgctgcaggtcgac	Oligo R to amplify a natNT2 cassette for insertion (in reverse orientation) in place of fragment F1 of the YPR062W/FCY1 promoter
CLOP296-B2	TTTTAATTTCGCAAAAAAAAAAAGAAAAGTTCAGGGTCTCcgtacgctgcaggtcgac	Oligo R to amplify a natNT2 cassette for insertion (in reverse orientation) in place of fragment F2 of the YPR062W/FCY1 promoter
CLOP296-C2	TCAACATAAAACAATGGCTTGTAGATCTCATTGTCGAATTcgtacgctgcaggtcgac	Oligo R to amplify a natNT2 cassette for insertion (in reverse orientation) in place of fragment F3 of the YPR062W/FCY1 promoter
CLOP296-D2	CCTTCTGATCCCACTTGCTTGCCATTCCCCCTGTCACCATcgtacgctgcaggtcgac	Oligo R to amplify a natNT2 cassette for insertion (in reverse orientation) in place of fragment F4 of the YPR062W/FCY1 promoter
CLOP296-H1	GACAACTACCGAAGTAGAGACGGAAACAGCTAAGCAGTAGcgtacgctgcaggtcgac	Oligo R to amplify a natNT2 cassette for insertion (in reverse orientation) in place of the region surrounding YPR062W/FCY1 (from the previous gene to the following gene).
O1-37	CGGTAAGCCGTGTCGTCAAG	Reverse confirmation oligo in the natNT2 marker. Amplifies towards the promoter of the cassette.
CLOP278-A4	CCTGTACGACGGCACCGC	Forward confirmation oligo in the natNT2 marker. Amplifies towards the terminator of the cassette.
CLOP291-A3	TTGTCCAGTTTAGGATTTCC	Oligo B in JID1/YPR061C to confirm deletions in the FCY1/YPR062W region. Amplifies towards FCY1.
CLOP291-B3	TACACTACTACCTGAACACC	Oligo C in YPR063C to confirm deletions in the FCY1/YPR062W region. Amplifies towards FCY1.
CLOP296-G1	GAACACTTCCGTCTTTGTTATTGAT	Oligo B for YPR062W/FCY1. Amplifies towards JID1/YPR061C.
CLOP299-B3	tagtgacctatggtgtgtagatatacgtacagttagttacgagcctaaagacacaacgtg	Oligo F to amplify Fragment F2 of the YPR062W/FCY1 promoter for genomic insertion using CRISPR.
CLOP299-B4	tgtcgaattgaaaatgaactttttaatttcgcaaaaaaaaaaagaaaagttcagggtctc	Oligo R to amplify Fragment F2 of the YPR062W/FCY1 promoter for genomic insertion using CRISPR.
CLOP299-C3	cacaacgtgtttgttaattatactgtcgctgtaatatcttctcttccattatcaccggtc	Oligo F to amplify Fragment 3 of the YPR062W/FCY1 promoter for genomic insertion using CRISPR.
CLOP299-C4	actctttaagctggctctcatcaacataaaacaatggcttgtagatctcattgtcgaatt	Oligo R to amplify Fragment 3 of the YPR062W/FCY1 promoter for genomic insertion using CRISPR.
CLOP299-D3	tagtacccggagaccctgaacttttctttttttttttgcgaaattaaaaagttcattttc	Oligo F to amplify Fragment F4 of the YPR062W/FCY1 promoter for genomic insertion using CRISPR.
CLOP299-D4	ctcataggcaatgtccatacccttctgatcccacttgcttgccattccccctgtcaccat	Oligo R to amplify Fragment F4 of the YPR062W/FCY1 promoter for genomic insertion using CRISPR.
CLOP311-B7	ggtgacagggggaatggcaagcaagtgggatcagaagggtCGTACGCTGCAGGTCGAC	Oligo F to amplify a NATNT2 or HPHNT1 cassette for insertion in place of YPR062W/FCY1, but without removing the first 42 bp of the coding sequence.
CLOP311-G6	tatataaaattaaatacgtaaatacagcgtgctgcgtgctATCGATGAATTCGAGCTCG	Oligo R to amplify a NATNT2 or HPHNT1 cassette for insertion in place of YPR062W/FCY1
CLOP317-C8	atccttgaagaagatggttc	Oligo B in mEGFP. To confirm genomic insertions of this marker.
CLOP311-G7	ggtgacagggggaatggcaagcaagtgggatcagaagggtGTTTCCAAGGGTGAAGAACT	Oligo F to amplify the mEGFP coding sequence for insertion in place of YPR062W/FCY1, but without removing the first 42 bp of the gene.
CLOP311-D7	tatataaaattaaatacgtaaatacagcgtgctgcgtgctttacttgtacaattcgtcca	Oligo R to amplify the mEGFP coding sequence for insertion at the YPR062W/FCY1 locus.
CLOP311-C6	TCGTCGGCAGCGTCAGATGTGTATAAGAGACAGNNNNNNNNctcttccattatcaccggtc	Oligo Forward to add Illumina PBS to the DMS fragment F3F4 of the FCY1 promoter, with 8 N. Designed to ensure specific amplification if mixed with strains harbouring the codon-optimized FCY1 sequence.
CLOP311-D6	GTCTCGTGGGCTCGGAGATGTGTATAAGAGACAGNNNNNNNNccttctgatcccacttgctt	Oligo Reverse to add Illumina PBS to the DMS fragment F3F4 of the FCY1 promoter, with 8 N. Designed to ensure specific amplification if mixed with strains harbouring the codon-optimized FCY1 sequence.
CLOP311-E6	TCGTCGGCAGCGTCAGATGTGTATAAGAGACAGNNNNNNNNCTGCCACTCTACATGGCGAA	Oligo Forward to add Illumina PBS to fragment 2 of the CDS of FCY1 (optimized sequence), with 8 N. Slighlty modified boundaries of fragment 2 compared to Philippe Després's DMS. Designed to ensure specific amplification if mixed with strains harbouring the native FCY1 sequence.
CLOP311-F6	GTCTCGTGGGCTCGGAGATGTGTATAAGAGACAGNNNNNNNNAGTACTTTTCACCCTTGGAC	Oligo Reverse to add Illumina PBS to fragment 2 of the CDS of FCY1 (optimized sequence), with 8 N. Slighlty modified boundaries of fragment 2 compared to Philippe Després's DMS. Designed to ensure specific amplification if mixed with strains harbouring the native FCY1 sequence.
CLOP314-A10	TCGTCGGCAGCGTCAGATGTGTATAAGAGACAGNNNNNNctcttccattatcaccggtc	Oligo Forward to add Illumina PBS to the DMS fragment F3F4 of the FCY1 promoter, with 6 N. Designed to ensure specific amplification if mixed with strains harbouring the codon-optimized FCY1 sequence.
CLOP314-A9	TCGTCGGCAGCGTCAGATGTGTATAAGAGACAGNNctcttccattatcaccggtc	Oligo Forward to add Illumina PBS to the DMS fragment F3F4 of the FCY1 promoter, with 2 N. Designed to ensure specific amplification if mixed with strains harbouring the codon-optimized FCY1 sequence.
CLOP314-B10	GTCTCGTGGGCTCGGAGATGTGTATAAGAGACAGNNNNNNccttctgatcccacttgctt	Oligo Reverse to add Illumina PBS to the DMS fragment F3F4 of the FCY1 promoter, with 6 N. Designed to ensure specific amplification if mixed with strains harbouring the codon-optimized FCY1 sequence.
CLOP314-B9	GTCTCGTGGGCTCGGAGATGTGTATAAGAGACAGNNccttctgatcccacttgctt	Oligo Reverse to add Illumina PBS to the DMS fragment F3F4 of the FCY1 promoter, with 2 N. Designed to ensure specific amplification if mixed with strains harbouring the codon-optimized FCY1 sequence.
CLOP314-C10	TCGTCGGCAGCGTCAGATGTGTATAAGAGACAGNNNNNNCTGCCACTCTACATGGCGAA	Oligo Forward to add Illumina PBS to fragment 2 of the CDS of FCY1 (optimized sequence), with 6 N. Slighlty modified boundaries of fragment 2 compared to Philippe Després's DMS. Designed to ensure specific amplification if mixed with strains harbouring the native FCY1 sequence.
CLOP314-D10	GTCTCGTGGGCTCGGAGATGTGTATAAGAGACAGNNNNNNAGTACTTTTCACCCTTGGAC	Oligo Reverse to add Illumina PBS to fragment 2 of the CDS of FCY1 (optimized sequence), with 6 N. Slighlty modified boundaries of fragment 2 compared to Philippe Després's DMS. Designed to ensure specific amplification if mixed with strains harbouring the native FCY1 sequence.
CLOP314-C9	TCGTCGGCAGCGTCAGATGTGTATAAGAGACAGNNCTGCCACTCTACATGGCGAA	Oligo Forward to add Illumina PBS to fragment 2 of the CDS of FCY1 (optimized sequence), with 2 N. Slighlty modified boundaries of fragment 2 compared to Philippe Després's DMS. Designed to ensure specific amplification if mixed with strains harbouring the native FCY1 sequence.
CLOP314-D9	GTCTCGTGGGCTCGGAGATGTGTATAAGAGACAGNNAGTACTTTTCACCCTTGGAC	Oligo Reverse to add Illumina PBS to fragment 2 of the CDS of FCY1 (optimized sequence), with 2 N. Slighlty modified boundaries of fragment 2 compared to Philippe Després's DMS. Designed to ensure specific amplification if mixed with strains harbouring the native FCY1 sequence.
CLOP314-E9	TCGTCGGCAGCGTCAGATGTGTATAAGAGACAGNNNNctcttccattatcaccggtc	Oligo Forward to add Illumina PBS to the DMS fragment F3F4 of the FCY1 promoter, with 4 N. Designed to ensure specific amplification if mixed with strains harbouring the codon-optimized FCY1 sequence.
CLOP314-F9	GTCTCGTGGGCTCGGAGATGTGTATAAGAGACAGNNNNccttctgatcccacttgctt	Oligo Reverse to add Illumina PBS to the DMS fragment F3F4 of the FCY1 promoter, with 4 N. Designed to ensure specific amplification if mixed with strains harbouring the codon-optimized FCY1 sequence.
CLOP314-G9	TCGTCGGCAGCGTCAGATGTGTATAAGAGACAGNNNNCTGCCACTCTACATGGCGAA	Oligo Forward to add Illumina PBS to fragment 2 of the CDS of FCY1 (optimized sequence), with 4 N. Slighlty modified boundaries of fragment 2 compared to Philippe Després's DMS. Designed to ensure specific amplification if mixed with strains harbouring the native FCY1 sequence.
CLOP314-H9	GTCTCGTGGGCTCGGAGATGTGTATAAGAGACAGNNNNAGTACTTTTCACCCTTGGAC	Oligo Reverse to add Illumina PBS to fragment 2 of the CDS of FCY1 (optimized sequence), with 4 N. Slighlty modified boundaries of fragment 2 compared to Philippe Després's DMS. Designed to ensure specific amplification if mixed with strains harbouring the native FCY1 sequence.
CLOP328-A6	TCGTCGGCAGCGTCAGATGTGTATAAGAGACAGNNgagcctaaagacacaacgtg	Oligo Forward to add Illumina PBS to the DMS fragment F3F4 of the FCY1/YPR062W promoter, with 2 N. New version for the 300 bp paired-end resquencing of the libraries.
CLOP328-B6	TCGTCGGCAGCGTCAGATGTGTATAAGAGACAGNNNNgagcctaaagacacaacgtg	Oligo Forward to add Illumina PBS to the DMS fragment F3F4 of the FCY1/YPR062W promoter, with 4 N. New version for the 300 bp paired-end resquencing of the libraries.
CLOP328-C6	TCGTCGGCAGCGTCAGATGTGTATAAGAGACAGNNNNNNgagcctaaagacacaacgtg	Oligo Forward to add Illumina PBS to the DMS fragment F3F4 of the FCY1/YPR062W promoter, with 6 N. New version for the 300 bp paired-end resquencing of the libraries.
CLOP328-D6	TCGTCGGCAGCGTCAGATGTGTATAAGAGACAGNNNNNNNNgagcctaaagacacaacgtg	Oligo Forward to add Illumina PBS to the DMS fragment F3F4 of the FCY1/YPR062W promoter, with 8 N. New version for the 300 bp paired-end resquencing of the libraries.
CLOP328-E7	GTCTCGTGGGCTCGGAGATGTGTATAAGAGACAGNNgaccacgaccgagaacactt	Oligo Reverse V3 to add Illumina PBS to the DMS fragment F3F4 of the FCY1/YPR062W promoter, with 2 N. New version for the 300 bp paired-end resquencing of the libraries, which covers FCY1/YPR062W CDS up to codon 42. Specificity to the native sequence to be validated.
CLOP328-F7	GTCTCGTGGGCTCGGAGATGTGTATAAGAGACAGNNNNgaccacgaccgagaacactt	Oligo Reverse V3 to add Illumina PBS to the DMS fragment F3F4 of the FCY1/YPR062W promoter, with 4 N. New version for the 300 bp paired-end resquencing of the libraries, which covers FCY1/YPR062W CDS up to codon 42. Specificity to the native sequence to be validated.
CLOP328-G7	GTCTCGTGGGCTCGGAGATGTGTATAAGAGACAGNNNNNNgaccacgaccgagaacactt	Oligo Reverse V3 to add Illumina PBS to the DMS fragment F3F4 of the FCY1/YPR062W promoter, with 6 N. New version for the 300 bp paired-end resquencing of the libraries, which covers FCY1/YPR062W CDS up to codon 42. Specificity to the native sequence to be validated.
CLOP328-H7	GTCTCGTGGGCTCGGAGATGTGTATAAGAGACAGNNNNNNNNgaccacgaccgagaacactt	Oligo Reverse V3 to add Illumina PBS to the DMS fragment F3F4 of the FCY1/YPR062W promoter, with 8 N. New version for the 300 bp paired-end resquencing of the libraries, which covers FCY1/YPR062W CDS up to codon 42. Specificity to the native sequence to be validated.
CLOP328-A6	TCGTCGGCAGCGTCAGATGTGTATAAGAGACAGNNgagcctaaagacacaacgtg	Oligo Forward to add Illumina PBS to the DMS fragment F3F4 of the FCY1/YPR062W promoter, with 2 N. New version for the 300 bp paired-end resquencing of the libraries.
CLOP328-B6	TCGTCGGCAGCGTCAGATGTGTATAAGAGACAGNNNNgagcctaaagacacaacgtg	Oligo Forward to add Illumina PBS to the DMS fragment F3F4 of the FCY1/YPR062W promoter, with 4 N. New version for the 300 bp paired-end resquencing of the libraries.
CLOP341-H9	GTCTCGTGGGCTCGGAGATGTGTATAAGAGACAGNNNaccttcaccttcaccggaga	Oligo reverse to add Illumina PBS site to sequence 42bpFCY1-GFP (3Ns) [YPR062W]
CLOP341-A10	GTCTCGTGGGCTCGGAGATGTGTATAAGAGACAGNNNNNaccttcaccttcaccggaga	Oligo reverse to add Illumina PBS site to sequence 42bpFCY1-GFP (5Ns) [YPR062W]
CLOP326-A11	aagttttctattgccatttttatcg	Alternative Oligo B for JID1/YPR061C. Closer to the beginning of the sequence than CLOP291-A3.
CLOP326-E10	aaagtggtatctttgtacactttgc	Alternative Oligo B for FCY1/YPR062W. Further in the CDS than CLOP296-G1.
CLOP326-G10	ggtacagatgaacttcaaagtc	Alternative Oligo B for mEGFP. Closer to the beginning of the sequence than CLOP317-C8.
CLOP326-H10	ttgtgacccaaaatgttacc	Second alternative Oligo B for mEGFP. Further in the coding sequence than CLOP317-C8.
CLOP314-E8	CAAGTCTTCCCTAGTAGTGTATGC	FCY1 (YPR062W) Alternative oligo D
CLOP351-F3	CAGGGGCGGTAGTACCCGGAACTTTTCTTTTTTTTTTTGC	Oligo-F to reconstruct F3F4 fragment of the FCY1/YPR062W promoter without positions -125 to -118.
CLOP351-G3	GCAAAAAAAAAAAGAAAAGTTCCGGGTACTACCGCCCCTG	Oligo-R to reconstruct F3F4 fragment of the FCY1/YPR062W promoter without positions -125 to -118.
CLOP351-A5	TAGCTAATGGTGACAGGGGAATGGCAAGCA	Oligo-F to reconstruct mutation D-215_1nt_Gto- at position 10 relative to FCY1/YPR062W by fusion PCR. The (1-based) position in the mutation code is relative to the region identified 'SortSeq-Fragment' in the reference.
CLOP351-B5	TCATAGCTAATGGTGAACAGGGGGAATGGCA	Oligo-F to reconstruct mutation I-211_1nt_-toA at position 6 relative to FCY1/YPR062W by fusion PCR. The (1-based) position in the mutation code is relative to the region identified 'SortSeq-Fragment' in the reference.
CLOP351-C5	GGGAATGGCAAGCAAGGTGGGATCAGAAGGG	Oligo-F to reconstruct mutation I-231_1nt_-toG at position 26 relative to FCY1/YPR062W by fusion PCR. The (1-based) position in the mutation code is relative to the region identified 'SortSeq-Fragment' in the reference.
CLOP351-D5	GACAGGGGGAATGGCAAAGCAAGTGGGATCA	Oligo-F to reconstruct mutation I-225_1nt_-toA at position 20 relative to FCY1/YPR062W by fusion PCR. The (1-based) position in the mutation code is relative to the region identified 'SortSeq-Fragment' in the reference.
CLOP351-E5	TAAAGAGTTAAAAATGTTCATAGCTAATGGT	Oligo-F to reconstruct mutation I-195_1nt_-toG at position -10 relative to FCY1/YPR062W by fusion PCR. The (1-based) position in the mutation code is relative to the region identified 'SortSeq-Fragment' in the reference.
CLOP351-F5	TAAAGAGTTAAAAATGTCATAGCTAATGGTG	Oligo-F to reconstruct mutation S-196_1nt_TtoG at position -9 relative to FCY1/YPR062W by fusion PCR. The (1-based) position in the mutation code is relative to the region identified 'SortSeq-Fragment' in the reference.
CLOP351-G5	AGTTAAAAATTTCATGAGCTAATGGTGACAG	Oligo-F to reconstruct mutation I-200_1nt_-toG at position -5 relative to FCY1/YPR062W by fusion PCR. The (1-based) position in the mutation code is relative to the region identified 'SortSeq-Fragment' in the reference.
CLOP351-H5	GGGCGGTAGTACCCGCAGACCCTGAACTTTT	Oligo-F to reconstruct mutation S-78_1nt_GtoC at position -127 relative to FCY1/YPR062W by fusion PCR. The (1-based) position in the mutation code is relative to the region identified 'SortSeq-Fragment' in the reference.
CLOP351-A6	TGCTTGCCATTCCCCTGTCACCATTAGCTA	Oligo-R to reconstruct mutation D-215_1nt_Gto- at position 10 relative to FCY1/YPR062W by fusion PCR. The (1-based) position in the mutation code is relative to the region identified 'SortSeq-Fragment' in the reference.
CLOP351-B6	TGCCATTCCCCCTGTTCACCATTAGCTATGA	Oligo-R to reconstruct mutation I-211_1nt_-toA at position 6 relative to FCY1/YPR062W by fusion PCR. The (1-based) position in the mutation code is relative to the region identified 'SortSeq-Fragment' in the reference.
CLOP351-C6	CCCTTCTGATCCCACCTTGCTTGCCATTCCC	Oligo-R to reconstruct mutation I-231_1nt_-toG at position 26 relative to FCY1/YPR062W by fusion PCR. The (1-based) position in the mutation code is relative to the region identified 'SortSeq-Fragment' in the reference.
CLOP351-D6	TGATCCCACTTGCTTTGCCATTCCCCCTGTC	Oligo-R to reconstruct mutation I-225_1nt_-toA at position 20 relative to FCY1/YPR062W by fusion PCR. The (1-based) position in the mutation code is relative to the region identified 'SortSeq-Fragment' in the reference.
CLOP351-E6	ACCATTAGCTATGAACATTTTTAACTCTTTA	Oligo-R to reconstruct mutation I-195_1nt_-toG at position -10 relative to FCY1/YPR062W by fusion PCR. The (1-based) position in the mutation code is relative to the region identified 'SortSeq-Fragment' in the reference.
CLOP351-F6	CACCATTAGCTATGACATTTTTAACTCTTTA	Oligo-R to reconstruct mutation S-196_1nt_TtoG at position -9 relative to FCY1/YPR062W by fusion PCR. The (1-based) position in the mutation code is relative to the region identified 'SortSeq-Fragment' in the reference.
CLOP351-G6	CTGTCACCATTAGCTCATGAAATTTTTAACT	Oligo-R to reconstruct mutation I-200_1nt_-toG at position -5 relative to FCY1/YPR062W by fusion PCR. The (1-based) position in the mutation code is relative to the region identified 'SortSeq-Fragment' in the reference.
CLOP351-H6	AAAAGTTCAGGGTCTGCGGGTACTACCGCCC	Oligo-R to reconstruct mutation S-78_1nt_GtoC at position -127 relative to FCY1/YPR062W by fusion PCR. The (1-based) position in the mutation code is relative to the region identified 'SortSeq-Fragment' in the reference.
CLOP351-A7	TTGCAGGGGCGGTAGCACCCGGAGACCCTGA	Oligo-F to reconstruct mutation S-72_1nt_TtoC at position -133 relative to FCY1/YPR062W by fusion PCR. The (1-based) position in the mutation code is relative to the region identified 'SortSeq-Fragment' in the reference.
CLOP351-B7	TGCAGGGGCGGTAGTCCCCGGAGACCCTGAA	Oligo-F to reconstruct mutation S-73_1nt_AtoC at position -132 relative to FCY1/YPR062W by fusion PCR. The (1-based) position in the mutation code is relative to the region identified 'SortSeq-Fragment' in the reference.
CLOP351-C7	CAGGGGCGGTAGTACTCGGAGACCCTGAACT	Oligo-F to reconstruct mutation S-75_1nt_CtoT at position -130 relative to FCY1/YPR062W by fusion PCR. The (1-based) position in the mutation code is relative to the region identified 'SortSeq-Fragment' in the reference.
CLOP351-D7	GCAGGGGCGGTAGTAACCGGAGACCCTGAAC	Oligo-F to reconstruct mutation S-74_1nt_CtoA at position -131 relative to FCY1/YPR062W by fusion PCR. The (1-based) position in the mutation code is relative to the region identified 'SortSeq-Fragment' in the reference.
CLOP351-E7	TGCAGGGGCGGTAGTGCCCGGAGACCCTGAA	Oligo-F to reconstruct mutation S-73_1nt_AtoG at position -132 relative to FCY1/YPR062W by fusion PCR. The (1-based) position in the mutation code is relative to the region identified 'SortSeq-Fragment' in the reference.
CLOP351-F7	TGTTTTATGTTGATGCGAGCCAGCTTAAAGA	Oligo-F to reconstruct mutation S-171_1nt_AtoC at position -34 relative to FCY1/YPR062W by fusion PCR. The (1-based) position in the mutation code is relative to the region identified 'SortSeq-Fragment' in the reference.
CLOP351-G7	TTTATGTTGATGAGATCCAGCTTAAAGAGTT	Oligo-F to reconstruct mutation S-174_1nt_GtoT at position -31 relative to FCY1/YPR062W by fusion PCR. The (1-based) position in the mutation code is relative to the region identified 'SortSeq-Fragment' in the reference.
CLOP351-H7	TTCATTTTCAATTCGGCAATGAGATCTACAA	Oligo-F to reconstruct mutation S-135_1nt_AtoG at position -70 relative to FCY1/YPR062W by fusion PCR. The (1-based) position in the mutation code is relative to the region identified 'SortSeq-Fragment' in the reference.
CLOP351-A8	TCAGGGTCTCCGGGTGCTACCGCCCCTGCAA	Oligo-R to reconstruct mutation S-72_1nt_TtoC at position -133 relative to FCY1/YPR062W by fusion PCR. The (1-based) position in the mutation code is relative to the region identified 'SortSeq-Fragment' in the reference.
CLOP351-B8	TTCAGGGTCTCCGGGGACTACCGCCCCTGCA	Oligo-R to reconstruct mutation S-73_1nt_AtoC at position -132 relative to FCY1/YPR062W by fusion PCR. The (1-based) position in the mutation code is relative to the region identified 'SortSeq-Fragment' in the reference.
CLOP351-C8	AGTTCAGGGTCTCCGAGTACTACCGCCCCTG	Oligo-R to reconstruct mutation S-75_1nt_CtoT at position -130 relative to FCY1/YPR062W by fusion PCR. The (1-based) position in the mutation code is relative to the region identified 'SortSeq-Fragment' in the reference.
CLOP351-D8	GTTCAGGGTCTCCGGTTACTACCGCCCCTGC	Oligo-R to reconstruct mutation S-74_1nt_CtoA at position -131 relative to FCY1/YPR062W by fusion PCR. The (1-based) position in the mutation code is relative to the region identified 'SortSeq-Fragment' in the reference.
CLOP351-E8	TTCAGGGTCTCCGGGCACTACCGCCCCTGCA	Oligo-R to reconstruct mutation S-73_1nt_AtoG at position -132 relative to FCY1/YPR062W by fusion PCR. The (1-based) position in the mutation code is relative to the region identified 'SortSeq-Fragment' in the reference.
CLOP351-F8	TCTTTAAGCTGGCTCGCATCAACATAAAACA	Oligo-R to reconstruct mutation S-171_1nt_AtoC at position -34 relative to FCY1/YPR062W by fusion PCR. The (1-based) position in the mutation code is relative to the region identified 'SortSeq-Fragment' in the reference.
CLOP351-G8	AACTCTTTAAGCTGGATCTCATCAACATAAA	Oligo-R to reconstruct mutation S-174_1nt_GtoT at position -31 relative to FCY1/YPR062W by fusion PCR. The (1-based) position in the mutation code is relative to the region identified 'SortSeq-Fragment' in the reference.
CLOP351-H8	TTGTAGATCTCATTGCCGAATTGAAAATGAA	Oligo-R to reconstruct mutation S-135_1nt_AtoG at position -70 relative to FCY1/YPR062W by fusion PCR. The (1-based) position in the mutation code is relative to the region identified 'SortSeq-Fragment' in the reference.
CLOP351-A9	TTCATTTTCAATTCGTACAATGAGATCTACA	Oligo-F to reconstruct mutation I-134_1nt_-toT at position -71 relative to FCY1/YPR062W by fusion PCR. The (1-based) position in the mutation code is relative to the region identified 'SortSeq-Fragment' in the reference.
CLOP351-B9	CTGAACTTTTCTTTTGTTTTTTGCGAAATTA	Oligo-F to reconstruct mutation S-99_1nt_TtoG at position -106 relative to FCY1/YPR062W by fusion PCR. The (1-based) position in the mutation code is relative to the region identified 'SortSeq-Fragment' in the reference.
CLOP351-C9	TTTTTGCGAAATTAATAAGTTCATTTTCAAT	Oligo-F to reconstruct mutation S-116_1nt_AtoT at position -89 relative to FCY1/YPR062W by fusion PCR. The (1-based) position in the mutation code is relative to the region identified 'SortSeq-Fragment' in the reference.
CLOP351-D9	TACCCGGAGACCCTGTACTTTTCTTTTTTTT	Oligo-F to reconstruct mutation S-87_1nt_AtoT at position -118 relative to FCY1/YPR062W by fusion PCR. The (1-based) position in the mutation code is relative to the region identified 'SortSeq-Fragment' in the reference.
CLOP351-E9	AGTACCCGGAGACCCAGAACTTTTCTTTTTT	Oligo-F to reconstruct mutation S-85_1nt_TtoA at position -120 relative to FCY1/YPR062W by fusion PCR. The (1-based) position in the mutation code is relative to the region identified 'SortSeq-Fragment' in the reference.
CLOP351-F9	GGTAGTACCCGGAGAGCCTGAACTTTTCTTT	Oligo-F to reconstruct mutation S-82_1nt_CtoG at position -123 relative to FCY1/YPR062W by fusion PCR. The (1-based) position in the mutation code is relative to the region identified 'SortSeq-Fragment' in the reference.
CLOP351-G9	GCGGTAGTACCCGGACACCCTGAACTTTTCT	Oligo-F to reconstruct mutation S-80_1nt_GtoC at position -125 relative to FCY1/YPR062W by fusion PCR. The (1-based) position in the mutation code is relative to the region identified 'SortSeq-Fragment' in the reference.
CLOP351-H9	GAGACCCTGAACTTTGCTTTTTTTTTTTGCG	Oligo-F to reconstruct mutation S-93_1nt_TtoG at position -112 relative to FCY1/YPR062W by fusion PCR. The (1-based) position in the mutation code is relative to the region identified 'SortSeq-Fragment' in the reference.
CLOP351-A10	TGTAGATCTCATTGTACGAATTGAAAATGAA	Oligo-R to reconstruct mutation I-134_1nt_-toT at position -71 relative to FCY1/YPR062W by fusion PCR. The (1-based) position in the mutation code is relative to the region identified 'SortSeq-Fragment' in the reference.
CLOP351-B10	TAATTTCGCAAAAAACAAAAGAAAAGTTCAG	Oligo-R to reconstruct mutation S-99_1nt_TtoG at position -106 relative to FCY1/YPR062W by fusion PCR. The (1-based) position in the mutation code is relative to the region identified 'SortSeq-Fragment' in the reference.
CLOP351-C10	ATTGAAAATGAACTTATTAATTTCGCAAAAA	Oligo-R to reconstruct mutation S-116_1nt_AtoT at position -89 relative to FCY1/YPR062W by fusion PCR. The (1-based) position in the mutation code is relative to the region identified 'SortSeq-Fragment' in the reference.
CLOP351-D10	AAAAAAAAGAAAAGTACAGGGTCTCCGGGTA	Oligo-R to reconstruct mutation S-87_1nt_AtoT at position -118 relative to FCY1/YPR062W by fusion PCR. The (1-based) position in the mutation code is relative to the region identified 'SortSeq-Fragment' in the reference.
CLOP351-E10	AAAAAAGAAAAGTTCTGGGTCTCCGGGTACT	Oligo-R to reconstruct mutation S-85_1nt_TtoA at position -120 relative to FCY1/YPR062W by fusion PCR. The (1-based) position in the mutation code is relative to the region identified 'SortSeq-Fragment' in the reference.
CLOP351-F10	AAAGAAAAGTTCAGGCTCTCCGGGTACTACC	Oligo-R to reconstruct mutation S-82_1nt_CtoG at position -123 relative to FCY1/YPR062W by fusion PCR. The (1-based) position in the mutation code is relative to the region identified 'SortSeq-Fragment' in the reference.
CLOP351-G10	AGAAAAGTTCAGGGTGTCCGGGTACTACCGC	Oligo-R to reconstruct mutation S-80_1nt_GtoC at position -125 relative to FCY1/YPR062W by fusion PCR. The (1-based) position in the mutation code is relative to the region identified 'SortSeq-Fragment' in the reference.
CLOP351-H10	CGCAAAAAAAAAAAGCAAAGTTCAGGGTCTC	Oligo-R to reconstruct mutation S-93_1nt_TtoG at position -112 relative to FCY1/YPR062W by fusion PCR. The (1-based) position in the mutation code is relative to the region identified 'SortSeq-Fragment' in the reference.
CLOP351-A11	GACCCTGAACTTTTCGTTTTTTTTTTGCGAA	Oligo-F to reconstruct mutation S-95_1nt_TtoG at position -110 relative to FCY1/YPR062W by fusion PCR. The (1-based) position in the mutation code is relative to the region identified 'SortSeq-Fragment' in the reference.
CLOP351-B11	TCGACAATGAGATCTTCAAGCCATTGTTTTA	Oligo-F to reconstruct mutation S-147_1nt_AtoT at position -58 relative to FCY1/YPR062W by fusion PCR. The (1-based) position in the mutation code is relative to the region identified 'SortSeq-Fragment' in the reference.
CLOP351-C11	AATTCGACAATGAGAGCTACAAGCCATTGTT	Oligo-F to reconstruct mutation S-144_1nt_TtoG at position -61 relative to FCY1/YPR062W by fusion PCR. The (1-based) position in the mutation code is relative to the region identified 'SortSeq-Fragment' in the reference.
CLOP351-D11	GCGGTAGTACCCGGATGACCCTGAACTTTTC	Oligo-F to reconstruct mutation I-79_1nt_-toT at position -126 relative to FCY1/YPR062W by fusion PCR. The (1-based) position in the mutation code is relative to the region identified 'SortSeq-Fragment' in the reference.
CLOP351-E11	CGGTAGTACCCGGAGCACCCTGAACTTTTCT	Oligo-F to reconstruct mutation I-80_1nt_-toC at position -125 relative to FCY1/YPR062W by fusion PCR. The (1-based) position in the mutation code is relative to the region identified 'SortSeq-Fragment' in the reference.
CLOP351-F11	CAATTCGACAATGAGAATCTACAAGCCATTG	Oligo-F to reconstruct mutation I-142_1nt_-toA at position -63 relative to FCY1/YPR062W by fusion PCR. The (1-based) position in the mutation code is relative to the region identified 'SortSeq-Fragment' in the reference.
CLOP351-G11	TCAATTCGACAATGAAATCTACAAGCCATTG	Oligo-F to reconstruct mutation S-142_1nt_GtoA at position -63 relative to FCY1/YPR062W by fusion PCR. The (1-based) position in the mutation code is relative to the region identified 'SortSeq-Fragment' in the reference.
CLOP351-H11	ATTCCTTGCAGGGGCGGTAGAGACCCTGAACTTTTCTTTT	Oligo-F to reconstruct F3F4 fragment of the FCY1/YPR062W promoter without positions -133 to -127.
CLOP351-A12	TTCGCAAAAAAAAAACGAAAAGTTCAGGGTC	Oligo-R to reconstruct mutation S-95_1nt_TtoG at position -110 relative to FCY1/YPR062W by fusion PCR. The (1-based) position in the mutation code is relative to the region identified 'SortSeq-Fragment' in the reference.
CLOP351-B12	TAAAACAATGGCTTGAAGATCTCATTGTCGA	Oligo-R to reconstruct mutation S-147_1nt_AtoT at position -58 relative to FCY1/YPR062W by fusion PCR. The (1-based) position in the mutation code is relative to the region identified 'SortSeq-Fragment' in the reference.
CLOP351-C12	AACAATGGCTTGTAGCTCTCATTGTCGAATT	Oligo-R to reconstruct mutation S-144_1nt_TtoG at position -61 relative to FCY1/YPR062W by fusion PCR. The (1-based) position in the mutation code is relative to the region identified 'SortSeq-Fragment' in the reference.
CLOP351-D12	GAAAAGTTCAGGGTCATCCGGGTACTACCGC	Oligo-R to reconstruct mutation I-79_1nt_-toT at position -126 relative to FCY1/YPR062W by fusion PCR. The (1-based) position in the mutation code is relative to the region identified 'SortSeq-Fragment' in the reference.
CLOP351-E12	AGAAAAGTTCAGGGTGCTCCGGGTACTACCG	Oligo-R to reconstruct mutation I-80_1nt_-toC at position -125 relative to FCY1/YPR062W by fusion PCR. The (1-based) position in the mutation code is relative to the region identified 'SortSeq-Fragment' in the reference.
CLOP351-F12	CAATGGCTTGTAGATTCTCATTGTCGAATTG	Oligo-R to reconstruct mutation I-142_1nt_-toA at position -63 relative to FCY1/YPR062W by fusion PCR. The (1-based) position in the mutation code is relative to the region identified 'SortSeq-Fragment' in the reference.
CLOP351-G12	CAATGGCTTGTAGATTTCATTGTCGAATTGA	Oligo-R to reconstruct mutation S-142_1nt_GtoA at position -63 relative to FCY1/YPR062W by fusion PCR. The (1-based) position in the mutation code is relative to the region identified 'SortSeq-Fragment' in the reference.
CLOP351-H12	AAAAGAAAAGTTCAGGGTCTCTACCGCCCCTGCAAGGAAT	Oligo-R to reconstruct F3F4 fragment of the FCY1/YPR062W promoter without positions -133 to -127.
CLOP338-G6	TGATGAGAGCCAGCTTAAAGAGTTAAAAATTTCATAGCTACGTACGCTGCAGGTCGAC	Oligo F (S1) to amplify a PCR toolbox promoter cassette for insertion upstream of YPR062W/FCY1
CLOP338-H6	ccttctgatcccacttgcttgccattccccctgtcacCATCGATGAATTCTCTGTCG	Oligo R (S4) to amplify a PCR toolbox promoter cassette for insertion upstream of YPR062W/FCY1
CLOP310-D1	CTGCAGCGAGGAGCCGTAAT	Oligo R to confirm genomic integration of a KanMX cassette (G418 resistance)
CLOP352-F9	TGATTTTGATGACGAGCGTAAT	Oligo F to confirm genomic integration of a KanMX cassette (G418 resistance)
