## Supplementary Table 3 for "The shape of fitness functions and the distribution of mutational effect sizes jointly limit adaptation by regulatory mutations"

### Sheet: Feuille 1
Name	Marker	Reference
pAG32	pAgTEF1-hphMX-tAgTEF1	Goldstein & McCusker, 1999
pFA6-natNT2	pAgTEF-nat-tScADH1	Janke et al., 2004
F65V-34a-mEGFP	mEGFP fluorescent protein	Michael Springer
pYM-N6	pAgTEF-kanMX-tAgTEF with ScADH1 promoter	Janke et al., 2004
pYM-N10	pAgTEF-kanMX-tAgTEF with ScCYC1 promoter	Janke et al., 2004
pYM-N14	pAgTEF-kanMX-tAgTEF with ScTDH3 promoter	Janke et al., 2004
pYM-N26	pAgTEF-kanMX-tAgTEF with ScGAL-L promoter	Janke et al., 2004
pYM-N18	pAgTEF-kanMX-tAgTEF with ScTEF1 promoter	Janke et al., 2004
pYM-N1	pAgTEF-kanMX-tAgTEF with ScCUP1 promoter	Janke et al., 2004
