## Supplementary Table 4 for "The shape of fitness functions and the distribution of mutational effect sizes jointly limit adaptation by regulatory mutations"

### Sheet: Media recipes
YPD				SC complete				SC complete [pH=6.0]				Sc-Ura				Sc-Trp
For 1L of medium, dissolve the following ingredients in less than 1L of water:				For 1L of medium, dissolve the following ingredients in less than 1L of water:				For 1L of medium, dissolve the following ingredients in less than 1L of water:				For 1L of medium, dissolve the following ingredients in less than 1L of water:				For 1L of medium, dissolve the following ingredients in less than 1L of water:
		10 g Yeast extract			1.74 g Yeast nitrogen base without amino acids or ammonium sulfate				1.74 g Yeast nitrogen base without amino acids or ammonium sulfate				1.74 g Yeast nitrogen base without amino acids or ammonium sulfate				1.74 g Yeast nitrogen base without amino acids or ammonium sulfate
		20 g Tryptone			20 g Glucose				20 g Glucose				20 g Glucose				20 g Glucose
		20 g glucose			1.34 g Complete drop-out mix				10 g Succinic acid				1.27 g -Ura drop-out mix				1.27 g -Trp drop-out mix
					1 g Monosodium glutamate				6 g NaOH				1 g Monosodium glutamate				1 g Monosodium glutamate
Once all powders are dissolved, adjust volume to 1L with water.									1.34 g Complete drop-out mix
				Once all powders are dissolved, adjust volume to 1L with water.					1 g Monosodium glutamate			Once all powders are dissolved, adjust volume to 1L with water.				Once all powders are dissolved, adjust volume to 1L with water.
For solid medium (20 ml per 100x15 mm Petri dish), add 20 g of agar.
				For solid medium, dissolve the glucose with 20 g agar in 750 ml of water.				Once all powders are dissolved, adjust volume to 1L with water.				For solid medium, dissolve the glucose with 20 g agar in 750 ml of water.				For solid medium, dissolve the glucose with 20 g agar in 750 ml of water.
Autoclave for 20 minutes at 121 Celsius.				In another flask, dissolve the rest of the ingredients in 250 ml of water.								In another flask, dissolve the rest of the ingredients in 250 ml of water.				In another flask, dissolve the rest of the ingredients in 250 ml of water.
				Autoclave both flasks (20 minutes; 121 Celsius) and combine them.				For solid medium, dissolve the glucose with 20 g agar in 750 ml of water.				Autoclave both flasks (20 minutes; 121 Celsius) and combine them.				Autoclave both flasks (20 minutes; 121 Celsius) and combine them.
If selective media is needed, add the desired antibiotics (HYG, NAT or G418)								In another flask, dissolve the rest of the ingredients in 250 ml of water.
at the specified concentration after autoclaving.				Do not use with antibiotics like HYG, NAT and G418.				Autoclave both flasks (20 minutes; 121 Celsius) and combine them.				Do not use with antibiotics like HYG, NAT and G418.				Do not use with antibiotics like HYG, NAT and G418.
								If selective media is needed, add the desired antibiotics (HYG, NAT or G418)
								at the specified concentration after autoclaving.
				Only use ddH2O in the preparation of media.
				All reagents were bought from Bioshop Canada, except yeast extract and NaOH, both bought from Fisher Bioreagents.

### Sheet: Drop-out recipes
Complete drop-out mix			Drop-out mix -Ura			Drop-out mix -Trp
Adenine	0.5 g		Adenine	0.5 g		Adenine	0.5 g
Aspartate	2.0 g		Arginine	2.0 g		Arginine	2.0 g
Arginine	2.0 g		Aspartate	2.0 g		Aspartate	2.0 g
Glutamate	2.0 g		Glutamate	2.0 g		Glutamate	2.0 g
Histidine	2.0 g		Histidine	2.0 g		Histidine	2.0 g
Leucine	10.0 g		Leucine	10.0 g		Leucine	10.0 g
Lysine	2.0 g		Lysine	2.0 g		Lysine	2.0 g
Methionine	2.0 g		Methionine	2.0 g		Methionine	2.0 g
Phenylalanine	2.0 g		Phenylalanine	2.0 g		Phenylalanine	2.0 g
Serine	2.0 g		Serine	2.0 g		Serine	2.0 g
Threonine	2.0 g		Threonine	2.0 g		Threonine	2.0 g
Tryptophan	2.0 g		Tryptophan	2.0 g		Tyrosine	2.0 g
Tyrosine	2.0 g		Tyrosine	2.0 g		Valine	2.0 g
Uracil	2.0 g		Valine	2.0 g		Uracil	2.0 g
Valine	2.0 g
