## Supplementary Table 6 for "The shape of fitness functions and the distribution of mutational effect sizes jointly limit adaptation by regulatory mutations"

### Sheet: SuppTable6
Pool	Condition	Library_id	T1_duration	T1_OD	T1_time	T2_duration	T2_OD	T2_time	T3_duration	T3_OD	T3_time
1A no CDS	no 5-FC	1	15	0.96325	15	12.25	0.9935	27.25	11.8333	0.871	39.0833
1B no CDS	no 5-FC	2	15	1.01575	15	12.25	0.9415	27.25	11.8333	1.745	39.0833
2B no CDS	no 5-FC	3	15	0.9425	15	12.25	1.009	27.25	11.8333	0.9015	39.0833
3B no CDS	no 5-FC	4	14.1333	1.071	14.1333	12.5333	1.20225	26.6667	11.85	0.9105	38.5167
4B no CDS	no 5-FC	5	15	1.0895	15	12.25	1.0565	27.25	11.8333	0.892	39.0833
1A + CDS	no 5-FC	6	14.1333	0.977	14.1333	12.5333	1.15475	26.6667	11.85	0.9525	38.5167
1B + CDS	no 5-FC	7	14.1333	1.1085	14.1333	12.5333	1.17525	26.6667	11.85	0.8965	38.5167
2A + CDS	no 5-FC	8	14.1333	1.007	14.1333	12.5333	1.13075	26.6667	11.85	0.9805	38.5167
2B + CDS	no 5-FC	9	15	1.011	15	12.25	1.0915	27.25	11.8333	0.919	39.0833
3B + CDS	no 5-FC	10	15	0.93775	15	12.25	1.9165	27.25	11.8333	0.966	39.0833
4B + CDS	no 5-FC	11	14.1333	0.9905	14.1333	12.25	1.0045	26.3833	11.8333	1.2545	38.2167
1A no CDS	5-FC	12	21.6667	1.03	21.6667	17.8333	0.9155	39.5	13.3333	1.005	52.8333
1B no CDS	5-FC	13	21.1667	0.99025	21.1667	17.5833	0.9285	38.75	13.3333	0.937	52.0833
2A no CDS	5-FC	14	21.1667	0.96675	21.1667	16.3833	0.933	37.55	12.45	1.16375	50
2B no CDS	5-FC	15	20.1667	0.97625	20.1667	18.25	1.087	38.4167	13.1667	1.039	51.5834
3A no CDS	5-FC	16	20.1667	1.05975	20.1667	18.25	0.895	38.4167	13.6667	0.9715	52.0834
3B no CDS	5-FC	17	21.6667	0.9485	21.6667	17.8333	0.9875	39.5	14.4167	0.963	53.9167
4A no CDS	5-FC	18	21.6667	0.834	21.6667	18.3333	0.924	40	13.9167	0.9235	53.9167
4B no CDS	5-FC	19	21.1667	0.96625	21.1667	17.25	0.9405	38.4167	14.1667	1.06	52.5834
1A + CDS	5-FC	20	17.75	1.02617	17.75	12.45	1.0395	30.2	12.6667	1.0425	42.8667
1B + CDS	5-FC	21	17.75	1.04067	17.75	12.45	0.977	30.2	12.6667	1.1555	42.8667
2A + CDS	5-FC	22	17.75	1.09517	17.75	13	0.908	30.75	12.5	0.943	43.25
2B + CDS	5-FC	23	16.5833	1.069	16.5833	12.6667	1.101	29.25	12.8833	0.9815	42.1333
3A + CDS	5-FC	24	16.5833	1.14	16.5833	12.6667	0.925	29.25	12.8833	1.0325	42.1333
3B + CDS	5-FC	25	16.5833	1.0355	16.5833	12.6667	0.974	29.25	12.8833	0.9625	42.1333
4A + CDS	5-FC	26	17.75	0.927667	17.75	12.45	1.1165	30.2	12.9167	0.935	43.1167
4B + CDS	5-FC	27	17.75	1.11417	17.75	12.45	1.3805	30.2	12.9167	0.9615	43.1167
