## Supplementary Table 7 for "The shape of fitness functions and the distribution of mutational effect sizes jointly limit adaptation by regulatory mutations"

### Sheet: Sheet1
Fragment	Replicate	Dilution_id	OD_dilution	Plated_vol(ml)	5FC_colonies	NAT_colonies	Percent_resistant	Percent_LOF
3	1	01_percent	0.2	0.15	73		0.0243333	0.0243333
3	1	05_percent	0.04	0.15	20		0.0333333	0.0333333
3	2	01_percent	0.2	0.15	0		0	0
3	2	05_percent	0.04	0.15	0		0	0
4	1	05_percent	0.04	0.15	203	80	0.338333	0.205
4	1	1_percent	0.02	0.15	108	60	0.36	0.16
4	2	05_percent	0.04	0.15	246	86	0.41	0.266667
4	2	1_percent	0.02	0.15	119	49	0.396667	0.233333
3+4	1	05_percent	0.04	0.15	202	45	0.336667	0.261667
3+4	1	1_percent	0.02	0.15	117	30	0.39	0.29
3+4	2	05_percent	0.04	0.15	340	51	0.566667	0.481667
3+4	2	1_percent	0.02	0.15	181	44	0.603333	0.456667
