## Supplementary Table 10 for "The shape of fitness functions and the distribution of mutational effect sizes jointly limit adaptation by regulatory mutations"

Start Pos	End Pos	Strand	% of Max Score	Hit Seq	Motif	FCY1_start	FCY1_end	FCY1_midpoint
57	64	-	87.6	CCCCTGCA	SOK2 motif #404	-148	-141	-144.5
58	64	+	85.7	GCAGGGG	REI1 motif #489	-147	-141	-144
59	64	+	93.8	CAGGGG	HAA1 motif #1425	-146	-141	-143.5
59	66	+	81.4	CAGGGGCG	NRG2 motif #1383	-146	-139	-142.5
59	65	+	100	CAGGGGC	MSN2 motif #1380	-146	-140	-143
60	64	-	100	CCCCT	MSN4 motif #518	-145	-141	-143
60	64	+	100	AGGGG	USV1 motif #509	-145	-141	-143
60	64	-	100	CCCCT	RGM1 motif #531	-145	-141	-143
61	70	-	81.1	CTACCGCCCC	UME6 motif #2239	-144	-135	-139.5
61	69	+	77.9	GGGGCGGTA	CRZ1 motif #516	-144	-136	-140
69	78	-	77.3	TCCGGGTACT	ASG1 motif #2116	-136	-127	-131.5
70	79	+	86	GTACCCGGAG	ECM22 motif #2122	-135	-126	-130.5
70	79	-	78.4	CTCCGGGTAC	ARO80 motif #2115	-135	-126	-130.5
70	79	-	84.6	CTCCGGGTAC	PUT3 motif #2223	-135	-126	-130.5
70	79	+	78.8	GTACCCGGAG	RDR1 motif #2158	-135	-126	-130.5
72	79	+	79.6	ACCCGGAG	YER184C motif #512	-133	-126	-129.5
72	81	+	75.4	ACCCGGAGAC	PUT3 motif #2223	-133	-124	-128.5
72	77	+	100	ACCCGG	YDR026C motif #696	-133	-128	-130.5
73	78	+	95.3	CCCGGA	PDR3 motif #1387	-132	-127	-129.5
73	82	+	86	CCCGGAGACC	ASG1 motif #2116	-132	-123	-127.5
73	82	+	91.2	CCCGGAGACC	YKL222C motif #2192	-132	-123	-127.5
73	79	+	96	CCCGGAG	SIP4 motif #573	-132	-126	-129
74	83	+	88.2	CCGGAGACCC	GAL4 motif #2206	-131	-122	-126.5
78	85	-	91.1	CAGGGTCT	NRG2 motif #1383	-127	-120	-123.5
78	87	+	79.2	AGACCCTGAA	NRG1 motif #2148	-127	-118	-122.5
79	85	-	80.6	CAGGGTC	MSN2 motif #1380	-126	-120	-123
90	98	-	100	AAAAAGAAA	AZF1 motif #499	-115	-107	-111
90	96	+	94.9	TTTCTTT	OTU1 motif #1166	-115	-109	-112
94	104	+	95.9	TTTTTTTTTTT	DAT1 motif #1416	-111	-101	-106
133	140	+	81.7	GACAATGA	ROX1 motif #1396	-72	-65	-68.5
137	147	-	78.4	GTAGATCTCAT	ECM23 motif #578	-68	-58	-63
137	147	-	80.4	GTAGATCTCAT	GAT4 motif #565	-68	-58	-63
138	148	+	82.9	TGAGATCTACA	ECM23 motif #578	-67	-57	-62
138	148	+	86	TGAGATCTACA	GAT4 motif #565	-67	-57	-62
138	147	+	86.4	TGAGATCTAC	GAT3 motif #2128	-67	-58	-62.5
140	149	-	85.8	TTGTAGATCT	SRD1 motif #2232	-65	-56	-60.5
151	158	-	87.1	AACAATGG	ROX1 motif #1396	-54	-47	-50.5
161	168	-	77.5	ATCAACAT	HCM1 motif #570	-44	-37	-40.5
164	168	+	92	TTGAT	ASH1 motif #28	-41	-37	-39
172	179	+	83.6	AGCCAGCT	ACE2 motif #1332	-33	-26	-29.5
189	197	+	89.3	AAAAATTTC	SUM1 motif #478	-16	-8	-12
