## Supplementary Table 11 for "The shape of fitness functions and the distribution of mutational effect sizes jointly limit adaptation by regulatory mutations"

	Mutant_id	Genotype	Mutation type	FCY1_position	In_F3F4	T_insertion_FCY1	exp_rate	s_exp	Min_exp_rate	Min_s_exp	Max_exp_rate	Max_s_exp	T_insertion_42-GFP	Relative_median_exp	Max_rel_exp	Min_rel_exp
0		I-225_1nt_-toA	Insertion	21.0	False								False	0.0227088438306961	0.0308860842633012	0.0214178201912606
1	C1	I-231_1nt_-toG	Insertion	27.0	False	False	0.4226783987092978	0.3283760346836888	0.4080374981854394	0.2929921120066271	0.4247047666179642	0.333273332174283	False	0.0240650524426751	0.0290503840838025	0.0215325936023156
2	B1	I-211_1nt_-toA	Insertion	7.0	False	False	0.298856875191705	0.0291259163755391	0.2967644999827811	0.0240690933691047	0.3005739206123385	0.0332756476231283	False	0.1081292576753371	0.1227683030563119	0.1080872403927543
3	A1	D-215_1nt_Gto-	Deletion	10.0	False	True	0.3228574485507266	0.087130164854441	0.3221845904337234	0.085504010811124	0.3257167916990891	0.0940405852007833	True	0.1252845543384884	0.1388494028131991	0.1241628587639015
4	E1	I-195_1nt_-toG	Insertion	-9.0	True	False	0.3037624150334612	0.0409815561408043	0.2971170159228963	0.0249210489402215	0.3074484642413709	0.0498899480763947	True	0.1308707240718536	0.1340503446415336	0.1277022644373548
5	F1	S-196_1nt_TtoG	Substitution	-9.0	True	False	0.296960532107647	0.0245428610541712	0.2899586490555963	0.0076208084725107	0.2998506134072196	0.0315275689324779	True	0.1645987926180267	0.168309768525159	0.1569980654608559
6	A3	I-134_1nt_-toT	Insertion	-70.0	True	False	0.2906516101998599	0.0092955472296573	0.2891548467538124	0.0056781903632204	0.2964192236360343	0.0232346343455223	False	0.2514467639472164	0.2646244372889799	0.2491376873355147
7	G1	I-200_1nt_-toG	Insertion	-4.0	True	False	0.2956162148780675	0.0212939340617795	0.2883160148863745	0.0036509132918332	0.2970148655972018	0.0246741734683254	False	0.3435272985726247	0.3587913115464798	0.3420812452079973
8	B2	S-73_1nt_AtoC	Substitution	-132.0	True	True	0.3021807729073197	0.037159065672887	0.2948489840317624	0.0194397013322507	0.3048003003077298	0.0434899026890605	True	0.5509349738152628	0.5681303126899204	0.5431375929796098
9	C2	S-75_1nt_CtoT	Substitution	-130.0	True	False	0.2940969959714687	0.0176223071537884	0.292854243207916	0.0146188397358793	0.2980270708958552	0.0271204570123261	False	0.6245649506669844	0.6499989007997407	0.6162606238231655
10	D2	S-74_1nt_CtoA	Substitution	-131.0	True	False	0.2954681036900689	0.0209359810236307	0.2876902247895736	0.0021385125784215	0.3021393416460828	0.0370589351828511	False	0.6314023695147122	0.6711914655798756	0.61529518440169
11	E2	S-73_1nt_AtoG	Substitution	-132.0	True	False	0.2969922954675021	0.0246196262959844	0.2907114997095594	0.0094402873552335	0.299040365822519	0.0295693739539926	False	0.6572665601127976	0.6940845762450201	0.6551895494425863
12	H1	S-78_1nt_GtoC	Substitution	-127.0	True	True	0.2905784528304876	0.0091187415272411	0.2747478441841708	-0.0291404510244256	0.2919561500230793	0.0124483407452419	True	0.7032955123082892	0.7194695793498798	0.6990373934352356
13	A2	S-72_1nt_TtoC	Substitution	-133.0	True	True	0.2773533276518269	-0.0228435551876107	0.274388838820885	-0.030008090142283	0.280751078406958	-0.0146319189020167	True	0.7671993924901127	0.8079565637721592	0.7653967662647152
14	B3	S-99_1nt_TtoG	Substitution	-106.0	True	False	0.2789543680621647	-0.0189741832189995	0.2756139710041779	-0.0270472078951715	0.2870084695701189	0.0004908561429066	False	0.8993701687319137	0.9350478311681488	0.8961209206859475
15	F2	S-171_1nt_AtoC	Substitution	-34.0	True	False	0.2937926933092103	0.0168868727551849	0.2819268579759134	-0.0117903113598176	0.2946774707700965	0.0190251904912687	True	0.8995397954214697	0.934425320365768	0.8926233780424081
16	G2	S-174_1nt_GtoT	Substitution	-31.0	True	False	0.2950150231178219	0.0198409822625407	0.2875101265067327	0.0017032535788859	0.301322264801262	0.0350842353444606	False	0.911734377565752	0.9414654563051272	0.8904791986079753
17	C3	S-116_1nt_AtoT	Substitution	-89.0	True	True	0.3025091727772653	0.0379527378644559	0.3011720015691292	0.0347210812762851	0.3048569626607095	0.0436268434676187	False	0.9250923820873224	0.9584573483200354	0.9202236539566502
18	C4	S-144_1nt_TtoG	Substitution	-61.0	True	False	0.2994475552106465	0.0305534635460872	0.2968303315157578	0.0242281940930501	0.3056689074588102	0.0455891402476032	False	1.1077045669821868	1.1230034085218696	1.092405725442504
19	B4	S-147_1nt_AtoT	Substitution	-58.0	True	False	0.281685275234424	-0.0123741651351399	0.2786110833773694	-0.0198038288219611	0.2841810032295496	-0.0063425247822395	True	1.1180798822567657	1.1253360064642783	1.1108237580492526
20	H3	S-93_1nt_TtoG	Substitution	-112.0	True	False	0.290373160994901	0.0086225951034066	0.2895828867180366	0.006712671334669	0.2963452905491458	0.023055953899912	False	1.135373307521912	1.1800752079079326	1.1282033994134413
21	D3	S-87_1nt_AtoT	Substitution	-118.0	True	False	0.2966386079778276	0.0237648393403531	0.284796266202563	-0.0048555658736882	0.2992331578776032	0.0300353110839345	False	1.147783029241347	1.174917859518121	1.1326214062237507
22	A4	S-95_1nt_TtoG	Substitution	-110.0	True	False	0.2889281067175939	0.0051302082294523	0.2856495101645026	-0.0027934578548036	0.2957510557493616	0.021619815584969	False	1.2123727252858338	1.2318304441758514	1.192915006395816
23	F4	I-142_1nt_-toA	Insertion	-62.0	True	True	0.2896791157525992	0.0069452363133533	0.2856063382847875	-0.0028977950471213	0.2986944141721271	0.0287332828660488	True	1.2380151026536617	1.2548419005141582	1.221188304793165
24	G4	S-142_1nt_GtoA	Substitution	-63.0	True	False	0.2940136307853817	0.0174208313433589	0.2926424008767908	0.0141068621664637	0.2981938521891131	0.027523531698545	False	1.2405171564575357	1.2506039767235004	1.2304303361915705
25	E4	I-80_1nt_-toC	Insertion	-124.0	True	False	0.2956514836504728	0.0213791711353919	0.2920173868149933	0.0125963369635446	0.3021542265565133	0.0370949088252422	True	1.307640426289304	1.3160960695972417	1.299184782981366
26	E3	S-85_1nt_TtoA	Substitution	-120.0	True	True	0.2886189312248517	0.0043829972426005	0.2852504938266603	-0.0037577949338028	0.2970423686623736	0.0247406424898065	False	1.3121412931561651	1.37431934131059	1.3120369425720004
27	F3	S-82_1nt_CtoG	Substitution	-123.0	True	True	0.1720769977871001	-0.2772739100409909	0.1676640291032352	-0.2879391107526355	0.2796272804441009	-0.0173478980289549	False	1.3562210794294762	1.404101950173124	1.3062657602961396
28	G3	S-80_1nt_GtoC	Substitution	-125.0	True	False	0.2885655279003776	0.0042539328383441	0.2880371450150149	0.0029769445049359	0.2903222512633699	0.0084995571795391	True	1.3958531772103475	1.4470615646317209	1.3697947078341643
29	D4	I-79_1nt_-toT	Insertion	-125.0	True	False	0.2981812537754629	0.0274930840294468	0.2914607413231892	0.0112510439599869	0.3024582452515812	0.0378296569359294	False	1.4002324557647094	1.414384992133306	1.3860799193961126
